# Host association and intracellularity evolved multiple times independently in the *Rickettsiales*

**DOI:** 10.1101/2022.10.13.511287

**Authors:** Michele Castelli, Tiago Nardi, Leandro Gammuto, Greta Bellinzona, Elena Sabaneyeva, Alexey Potekhin, Valentina Serra, Giulio Petroni, Davide Sassera

## Abstract

The order Rickettsiales (*Alphaproteobacteria*) encompasses multiple diverse lineages of host-associated bacteria, including pathogens, reproductive manipulators, and mutualists. In order to understand how intracellularity and host association originated in this order, and whether they are ancestral or convergently evolved characteristics, we built an unprecedentedly large and phylogenetically-balanced dataset that includes *de novo* sequenced genomes and an accurate selection of published genomic and metagenomic assemblies. We performed detailed functional reconstructions that clearly indicated “late” and parallel evolution of obligate host-association and intracellularity in different *Rickettsiales* lineages. According to the depicted scenario, multiple independent series of horizontal acquisitions of transporters led to the progressive loss of biosynthesis of nucleotides, amino acids and other metabolites, producing distinct conditions of host-dependence. Coherently, each clade experienced a different pattern of evolution of the ancestral arsenal of interaction apparatuses, including development of specialised effectors involved in the lineage-specific mechanisms of host cell adhesion/invasion and intracellularity.
