## Supplementary material for "Host association and intracellularity evolved multiple times independently in the *Rickettsiales*": figures_and_supplementary_materials: Supplementary_table_1_samples_assemblies.xlsx

### Sheet: A) Host_strains
Host species	Strain	Origin	Reference	Sequencing Library no.1				Sequencing Library no. 2				PCR closing	Rickettsiales bacterium 1	Rickettsiales bacterium 2
				Starting number of cells	DNA preparation protocol	Library type	total reads	Starting number of cells	DNA preparation protocol	Library type	total reads
Paramecium multimicronucleatum	Kr 154-4	Russia, Krasnoyarsk	Catania et al. 2009; Tarcz et al. 2012; Mironov and Sabaneyeva 2020	~240,000	Phenol-chloroform DNA extraction	Illumina HiSeq 2x150 nt	72,749,578	N/A				yes	“Candidatus Trichorickettsia mobilis”	N/A
Paramecium nephridiatum	Sr 2-6	Russia, White Sea	Lanzoni et al. 2019	5-10	Whole-genome amplification from live cells	Illumina HiSeq 2x150 nt	83,867,134	N/A				no	“Candidatus Megaira venefica”	N/A
Euplotes woodruffi	NDG2	India, Andhra Pradesh, Visakhapatnam, Naval Dockyard Gate	This study	5-10	Whole-genome amplification from live cells	Illumina HiSeq 2x150 nt	87,336,604	~300,000	Nucleospin Tissue DNA extraction	Nanopore Ligation-Sequencing kit	388.025	no	“Candidatus Megaira polyxenophila”	“Candidatus Bandiella woodruffii”
Euplotes harpa	BOD18	Denmark, Bodherne (Baltic Sea)	Vannini et al. 2010	~100	DNA extraction as in Wisotzkey et al. 1990 followed by Whole-genome amplification	Illumina HiSeq 2x150 nt	70,230,522	N/A				no	“Candidatus Cyrtobacter comes”	N/A
Paramecium biaurelia	US_Bl 11III1	United States, Indiana, Bloomington (Miller Showers Park)	Szokoli et al. 2016	5-10	Whole-genome amplification from live cells	Illumina HiSeq 2x150 nt	74,735,368	N/A				yes	“Candidatus Fokinia cryptica”	N/A
Paramecium biaurelia	USBL-36I1	United States, Indiana, Spencer	Boscaro et al. 2013	1,800,000-2,400,000	DNA extraction as in Floriano et al. 2018	Illumina HiSeq 2x150 nt	80,801,398	N/A				no	Lyticum sinuosum	N/A
Plagiopyla frontata	IBS-3	Finland, Baltic Sea, Inkoo	This study	~30	Whole-genome amplification from live cells	Illumina HiSeq 2x150 nt	90,954,716	N/A				no	“Candidatus Midichloriaceae” bacterium	N/A
Reticulomyxa filosa	-	Germany, Brandenburg, Lake Möwensee	Glöckner et al. 2014	Kindly provided by Gernot Glöckner and Marco Groth, see Glöckner et al. 2014 for details				N/A				no	“Candidatus Midichloriaceae” bacterium 2	N/A
Boscaro V, Schrallhammer M, Benken KA, Krenek S, Szokoli F, Berendonk TU, Schweikert M, Verni F, Sabaneyeva EV, Petroni G (2013) Rediscovering the genus Lyticum, multiflagellated symbi- onts of the order Rickettsiales. Sci. Rep. 3:3305. https://doi.org/10. 1038/srep03305
Catania F, Wurmser F, Potekhin AA, Przybos E, Lynch M. Genetic diversity in the Paramecium aurelia species complex. Mol Biol Evol. 26, 421-431 (2009).
Floriano AM, Castelli M, Krenek S, Berendonk TU, Bazzocchi C, Petroni G, et al. The genome sequence of “Candidatus Fokinia solitaria”: insights on reductive evolution in Rickettsiales. Genome Biol Evol. 2018;10:1120–6.
Glöckner G, Hülsmann N, Schleicher M, Noegel AA, Eichinger L, Gallinger C, Pawlowski J, Sierra R, Euteneuer U, Pillet L, Moustafa A, Platzer M, Groth M, Szafranski K, Schliwa M. The genome of the foraminiferan Reticulomyxa filosa. Curr Biol. 2014 Jan 6;24(1):11-18. doi: 10.1016/j.cub.2013.11.027. Epub 2013 Dec 12. PMID: 24332546.
Lanzoni, O., Sabaneyeva, E., Modeo, L., Castelli, M., Lebedeva, N., Verni, F., et al. (2019) Diversity and environmental distribution of the cosmopolitan endosymbiont “Candidatus Megaira”. Sci Rep 9: 1179.
Mironov T, Sabaneyeva E. A Robust symbiotic relationship between the ciliate Paramecium multimicronucleatum and the bacterium “Ca. Trichorickettsia mobilis”. Front Microbiol 11: 603335 (2020)
Szokoli F, Castelli M, Sabaneyeva E, Schrallhammer M, Krenek S, Doak TG, et al. Disentangling the taxonomy of Rickettsiales and description of two novel symbionts (“Candidatus Bealeia paramacronuclearis” and “Candidatus Fokinia cryptica”) sharing the cytoplasm of the ciliate protist Paramecium biaurelia. Appl Environ Microbiol. 2016;82:7236–47.
Tarcz S, Potekhin A, Rautian M, Przyboś E. Variation in ribosomal and mitochondrial DNA sequences demonstrates the existence of intraspecific groups in Paramecium multimicronucleatum (Ciliophora, Oligohymenophorea). Mol Phylogenet Evol 63: 500-509 (2012)
Vannini C, Ferrantini F, Schleifer KH, Ludwig W, Verni F, Petroni G. “Candidatus Anadelfobacter veles” and “Candidatus Cyrtobacter comes,” two new Rickettsiales species hosted by the protist ciliate Euplotes harpa (Ciliophora, Spirotrichea). Appl Environ Microbiol. 2010;76:4047–54.
Wisotzkey, J. D., P. Jurtshuk, and G. E. Fox. 1990. PCR amplification of 16S rDNA from lyophilized cell cultures facilitates studies in molecular systematics. Curr. Microbiol. 21:325–327.

### Sheet: B) Rickettsiales_genome_assembl
Rickettsiales bacterium	family	genus	Host strain	Total genome assembly				Chromosome				Plasmid 1				Plasmid 2				Plasmid 3				Plasmid 4				Plasmid 5				Plasmid 6				Plasmid 7				Plasmid 8				Additional plasmid(s)
				Size	Number of contigs/scaffolds	N50	L50	Size	Number of contigs/scaffolds	N50	L50	Size	Number of contigs/scaffolds	N50	L50	Size	Number of contigs/scaffolds	N50	L50	Size	Number of contigs/scaffolds	N50	L50	Size	Number of contigs/scaffolds	N50	L50	Size	Number of contigs/scaffolds	N50	L50	Size	Number of contigs/scaffolds	N50	L50	Size	Number of contigs/scaffolds	N50	L50	Size	Number of contigs/scaffolds	N50	L50	Size	Number of contigs/scaffolds	N50	L50
“Candidatus Trichorickettsia mobilis”	Rickettsiaceae	“Candidatus Trichorickettsia”	Paramecium multimicronucleatum Kr 154-4	1,965,805 bp	39	1,470,091 bp	1	1,470,091 bp	1	1,470,091 bp	1	57,766 bp	1	57,766 bp	1	17.134	1	17.134	1	See features for “Additional plasmid(s)” in the rightmost columns																								420,184 bp	36	28,079 bp	5
“Candidatus Megaira polyxenophila”	Rickettsiaceae	“Candidatus Megaira”	Euplotes woodruffi NGD2	1,995,637 bp	22	1,508,753 bp	1	1,508,753 bp	1	1,508,753 bp	1	98,628 bp	1	98,628 bp	1	64,423 bp	1	64,423 bp	1	57,422 bp	1	57,422 bp	1	55,656 bp	1	55,656 bp	1	48,141 bp	1	48,141 bp	1	27,172 bp	1	27,172 bp	1	18,383 bp	1	18,383 bp	1	11,540 bp	1	11,540 bp	1	104,196 bp	5	52,491 bp	1
“Candidatus Megaira venefica”	Rickettsiaceae	“Candidatus Megaira”	Paramecium nephridiatum Sr 2-6	1,862,567 bp	281	10,544 bp	58	?
“Candidatus Cyrtobacter comes”	“Candidatus Midichloriaceae”	“Candidatus Cyrtobacter”	Euplotes harpa BOD18	1,308,703 bp	141	14,445 bp	28	?
“Candidatus Fokinia cryptica”	“Candidatus Midichloriaceae”	“Candidatus Fokinia”	Paramecium biaurelia US_Bl 11III1	815,586 bp	1	815,586 bp	1	Some as total assembly
Lyticum sinuosum	“Candidatus Midichloriaceae”	Lyticum	Paramecium biaurelia USBL-36I1	1,018,517 bp	6	336,044 bp	2	?
“Candidatus Bandiella woodruffii”	“Candidatus Midichloriaceae”	“Candidatus Bandiella”	Euplotes woodruffi NGD2	1,225,299 bp	3	1,129,747 bp	1	1,129,747 bp	1	1,129,747 bp	1	72,658 bp	1	72,658 bp	1	22,894 bp	1	22,894 bp	1
“Candidatus Vederia obscura”	“Candidatus Midichloriaceae”	“Candidatus Vederia”	Plagiopyla frontata IBS-3	886,222 bp	19	785,721 bp	1	?
“Candidatus Midichloriaceae” bacterium	“Candidatus Midichloriaceae”	Novel genus	Reticulomyxa filosa	1,305,893 bp	242	7,721 bp	53	?
