## Supplementary material for "Host association and intracellularity evolved multiple times independently in the *Rickettsiales*": figures_and_supplementary_materials: Supplementary_table_2_general_genome_features_Rickettsiales.xlsx

### Sheet: conversione_nomi_finale_giugno_
organism	family	genome size (bp)	GC content	total CDS		Max size family (bp)	Min size family (bp)	Average size family (bp)	Max GC family	Min GC family	Average GC family	Max CDS family	Min CDS family	Average CDS family
Rickettsia prowazekii strain Madrid E GCA_000195735.1	Rickettsiaceae	1111523	0.29	834		2100092	633143	1.42583e+06	0.406	0.258	0.326759	2117	583	1322.48
Rickettsia endosymbiont of Ixodes scapularis GCA_000160735.1	Rickettsiaceae	2100092	0.325	2117
Rickettsia bellii strain RML369C GCA_000012385.1	Rickettsiaceae	1522076	0.316	1429
"Candidatus Tisiphia" endosymbiont of Culicoides newsteadi GCA_002259525.1	Rickettsiaceae	1456176	0.33	1352
"Candidatus Trichorickettsia mobilis" endosymbiont of Paramecium multimicronucleatum Kr 154-4	Rickettsiaceae	1965805	0.337	1830
"Candidatus Megaira polyxenophila" endosymbiont of Euplotes woodruffi NDG2	Rickettsiaceae	1995637	0.335	1939
GCA_017302595.1 Rickettsiaceae bacterium	Rickettsiaceae	1325166	0.347	1229
"Candidatus Megaira venefica" endosymbiont of Paramecium nephridiatum Sr 2-6	Rickettsiaceae	1862567	0.351	1738
GCA_003963235.1 Rickettsiaceae bacterium	Rickettsiaceae	1361144	0.309	1310
GCA_905479885.1 Rickettsiaceae bacterium	Rickettsiaceae	1183959	0.349	1159
GCA_905479865.1 Rickettsiaceae bacterium	Rickettsiaceae	1198116	0.373	1112
GCA_002402195.1 Rickettsiaceae bacterium	Rickettsiaceae	1905515	0.406	1828
GCA_013214485.1 Rickettsiaceae bacterium	Rickettsiaceae	1771143	0.301	1598
Rickettsiaceae endosymbiont of Nephromyces sp. GCA_015657545.1	Rickettsiaceae	995540	0.258	832
Rickettsiaceae endosymbiont of Cardiosporidium cionae GCA_015476335.1	Rickettsiaceae	1047039	0.291	904
"Candidatus Sarmatiella mevalonica" GCA_016751895.1	Rickettsiaceae	1270819	0.38	1163
GCA_017995275.1 Rickettsiaceae bacterium	Rickettsiaceae	1110245	0.36	992
Orientia tsutsugamushi strain Ikeda GCA_000010205.1	Rickettsiaceae	2008987	0.305	1967
Orientia chuto strain Dubai GCA_000964595.1	Rickettsiaceae	1092196	0.292	1075
"Occidentia massiliensis" GCA_000309075.1	Rickettsiaceae	1469252	0.29	1291
"Candidatus Sneabacter namystus" GCA_008189685.1	Rickettsiaceae	633143	0.349	583
"Candidatus Phycorickettsia trachydisci" GCA_003015145.1	Rickettsiaceae	1472411	0.341	1251
GCA_018062985.1 Rickettsiaceae bacterium	Rickettsiaceae	786922	0.335	767
GCA_013214525.1 Rickettsiaceae bacterium	Rickettsiaceae	1268679	0.308	1184
GCA_002422875.1 Rickettsiaceae bacterium	Rickettsiaceae	1073326	0.303	1011
Rickettsiaceae endosymbiont of Amblyomma cajennese Ac37b GCA_000746585.2	Rickettsiaceae	1917564	0.308	1780
"Candidatus Arcanobacter lacustris" GCA_000970895.1	Rickettsiaceae	822563	0.326	882
Rickettsiaceae endosymbiont of Stachyamoeba lipophora GCA_003932735.1	Rickettsiaceae	1738386	0.33	1521
GCA_001897445.1 Rickettsiaceae bacterium	Rickettsiaceae	1883020	0.331	1674
"Candidatus Midichloria mitochondrii" IricVA GCA_000219355.1	“Candidatus Midichloriaceae”	1183732	0.366	1210		2370652	815586	1.31861e+06	0.409	0.235	0.341765	2267	694	1276
"Candidatus Cyrtobacter comes" endosymbiont of Euplotes harpa BOD18	“Candidatus Midichloriaceae”	1308703	0.341	1202
Lyticum sinuosum endosymbiont of Paramecium biaurelia USBL-36I1	“Candidatus Midichloriaceae”	1018517	0.235	795
"Candidatus Fokinia solitaria" GCA_003072485.1	“Candidatus Midichloriaceae”	837348	0.358	720
"Candidatus Fokinia cryptica" endosymbiont of Paramecium biaurelia US_Bl 11III1	“Candidatus Midichloriaceae”	815586	0.331	694
GCA_903878005.1 "Candidatus Midichloriaceae" bacterium	“Candidatus Midichloriaceae”	1520514	0.4	1564
"Candidatus Vederia obscura" endosymbiont of Plagiopyla frontata IBS-3	“Candidatus Midichloriaceae”	886222	0.375	833
"Candidatus Bandiella woodruffii" endosymbiont of Euplotes woodruffi NDG2	“Candidatus Midichloriaceae”	1225299	0.362	1595
GCA_905479795.1 "Candidatus Midichloriaceae" bacterium	“Candidatus Midichloriaceae”	1163876	0.304	1110
GCA_903887235.1 "Candidatus Midichloriaceae" bacterium	“Candidatus Midichloriaceae”	1600825	0.309	1545
"Candidatus Grellia incantans" H2 GCA_009690945.1	“Candidatus Midichloriaceae”	1473785	0.276	1473
"Candidatus Aquarickettsia rohweri" GCA_003953955.1	“Candidatus Midichloriaceae”	1284848	0.276	1320
"Candidatus Jidaibacter acanthamoeba" UWC36 GCA_000815465.1	“Candidatus Midichloriaceae”	2370652	0.337	2267
Endosymbiont of Acanthamoeba sp. UWC8 GCA_000730245.1	“Candidatus Midichloriaceae”	1615277	0.348	1519
"Candidatus Midichloriaceae" endosymbiont of Reticulomyxa filosa	“Candidatus Midichloriaceae”	1305893	0.375	1445
"Candidatus Midichloriaceae" endosymbiont of Peranema trichophorum GCA_004210275.1	“Candidatus Midichloriaceae”	1375759	0.408	1135
GCA_013288625.1 "Candidatus Midichloriaceae" bacterium	“Candidatus Midichloriaceae”	1429495	0.409	1265
Anaplasma phagocytophilum strain HZ GCA_000013125.1	Anaplasmataceae	1471282	0.416	1352		1516355	859006	1.14547e+06	0.498	0.275	0.356214	1352	805	992.071
Anaplasma marginale strain Florida GCA_000020305.1	Anaplasmataceae	1202435	0.498	942
"Candidatus Neoehrlichia lotoris" strain RAC413 GCA_000964795.1	Anaplasmataceae	1268660	0.278	1019
Ehrlichia ruminantium strain Welgevonden GCA_000026005.1	Anaplasmataceae	1516355	0.275	888
Ehrlichia chaffeensis strain Arkansas GCA_000013145.1	Anaplasmataceae	1176248	0.301	1105
Wolbachia endosymbiont of Brugia malayi GCA_000008385.1	Anaplasmataceae	1080084	0.342	805
Wolbachia endosymbiont of Drosophila melanogaster GCA_000008025.1	Anaplasmataceae	1267782	0.352	1195
Wolbachia endosymbiont of Pratylenchus penetrans GCA_001752665.1	Anaplasmataceae	975127	0.322	851
Neorickettsia sennetsu strain Miyayama GCA_000013165.1	Anaplasmataceae	859006	0.411	932
Neorickettsia helminthoeca strain Oregon GCA_000632985.1	Anaplasmataceae	884232	0.417	868
"Candidatus Xenolissoclinum pacificiensis" L6 GCA_000512675.1	Anaplasmataceae	1039565	0.321	956
"Candidatus Echinorickettsia raffii" H1 GCA_018101195.1	Anaplasmataceae	1118207	0.333	1098
Anaplasmataceae symbiont of Acropora tenuis Sesoko1 GCA_014132315.1	Anaplasmataceae	1084225	0.411	892
GCA_903864455.1 Anaplasmataceae bacterium	Anaplasmataceae	1093388	0.31	986
"Candidatus Deianiraea vastatrix" GCA_007993655.1	“Candidatus Deianiraeaceae”	1205153	0.329	1129		1233389	721532	998331	0.392	0.276	0.3285	1245	633	944.5
GCA_017444125.1 "Candidatus Deianiraeaceae" bacterium	“Candidatus Deianiraeaceae”	839481	0.392	840
GCA_017444095.1 "Candidatus Deianiraeaceae" bacterium	“Candidatus Deianiraeaceae”	980452	0.302	907
GCA_002395105.1 "Candidatus Deianiraeaceae" bacterium	“Candidatus Deianiraeaceae”	721532	0.276	633
GCA_002394665.1 "Candidatus Deianiraeaceae" bacterium	“Candidatus Deianiraeaceae”	1009979	0.334	913
GCA_905480015.1 "Candidatus Deianiraeaceae" bacterium	“Candidatus Deianiraeaceae”	1233389	0.338	1245
GCA_018969185.1 "Candidatus Gamibacteraceae" bacterium	"Candidatus Gamibacteraceae"	1588618	0.33	1470		1923206	850113	1.42848e+06	0.416	0.255	0.3519	1867	769	1312.05
GCA_002359655.1 "Candidatus Gamibacteraceae" bacterium	"Candidatus Gamibacteraceae"	1760863	0.361	1719
GCA_009693885.1 "Candidatus Gamibacteraceae" bacterium	"Candidatus Gamibacteraceae"	850113	0.368	769
GCA_903872175.1 "Candidatus Gamibacteraceae" bacterium	"Candidatus Gamibacteraceae"	1923206	0.367	1867
GCA_903831915.1 "Candidatus Gamibacteraceae" bacterium	"Candidatus Gamibacteraceae"	1757271	0.408	1593
GCA_017999675.1 "Candidatus Gamibacteraceae" bacterium	"Candidatus Gamibacteraceae"	1505413	0.416	1393
GCA_903927415.1 "Candidatus Gamibacteraceae" bacterium	"Candidatus Gamibacteraceae"	1545111	0.413	1467
GCA_903878685.1 "Candidatus Gamibacteraceae" bacterium	"Candidatus Gamibacteraceae"	1603226	0.415	1537
GCA_903917585.1 "Candidatus Gamibacteraceae" bacterium	"Candidatus Gamibacteraceae"	1450978	0.402	1357
GCA_001768015.1 "Candidatus Gamibacteraceae" bacterium	"Candidatus Gamibacteraceae"	1451781	0.401	1370
GCA_903837365.1 "Candidatus Gamibacteraceae" bacterium	"Candidatus Gamibacteraceae"	1461268	0.313	1195
GCA_014190355.1 "Candidatus Gamibacteraceae" bacterium	"Candidatus Gamibacteraceae"	1626421	0.299	1379
GCA_903959715.1 "Candidatus Gamibacteraceae" bacterium	"Candidatus Gamibacteraceae"	1538187	0.329	1378
GCA_009925685.1 "Candidatus Gamibacteraceae" bacterium	"Candidatus Gamibacteraceae"	1445551	0.338	1356
GCA_009921385.1 "Candidatus Gamibacteraceae" bacterium	"Candidatus Gamibacteraceae"	1274151	0.351	1149
GCA_016778745.1 "Candidatus Gamibacteraceae" bacterium	"Candidatus Gamibacteraceae"	1218674	0.341	1112
GCA_905478245.1 "Candidatus Gamibacteraceae" bacterium	"Candidatus Gamibacteraceae"	1407879	0.302	1275
GCA_905478165.1 "Candidatus Gamibacteraceae" bacterium	"Candidatus Gamibacteraceae"	1198634	0.312	1072
GCA_017620845.1 "Candidatus Gamibacteraceae" bacterium	"Candidatus Gamibacteraceae"	1020078	0.255	908
GCA_017475895.1 "Candidatus Gamibacteraceae" bacterium	"Candidatus Gamibacteraceae"	942260	0.317	875
GCA_016780625.1 "Candidatus Diomedesiaceae" bacterium	"Candidatus Diomedesiaceae"	987552	0.288	975		1620245	987552	1285539	0.357	0.288	0.3195	1495	975	1197
GCA_018659605.1 "Candidatus Diomedesiaceae" bacterium	"Candidatus Diomedesiaceae"	1277240	0.334	1158
GCA_018659145.1 "Candidatus Diomedesiaceae" bacterium	"Candidatus Diomedesiaceae"	1620245	0.357	1495
GCA_016778805.1 "Candidatus Diomedesiaceae" bacterium	"Candidatus Diomedesiaceae"	1257119	0.299	1160
GCA_002787635.1 "Candidatus Athabascaceae" bacterium	“Candidatus Athabascaceae"	2303631	0.392	2202		2365046	2303631	2.33434e+06	0.403	0.392	0.3975	2227	2202	2214.5
GCA_002422795.1 "Candidatus Athabascaceae" bacterium	“Candidatus Athabascaceae"	2365046	0.403	2227
GCA_013288565.1 "Candidatus Jistubacteraceae" bacterium	"Candidatus Jistubacteraceae"	1342723	0.486	1340		2381697	1342723	1.82792e+06	0.531	0.374	0.46775	2448	1340	1862.25
GCA_903821695.1 "Candidatus Jistubacteraceae" bacterium	"Candidatus Jistubacteraceae"	2108562	0.48	2266
GCA_010031735.1 "Candidatus Jistubacteraceae" bacterium	"Candidatus Jistubacteraceae"	2381697	0.531	2448
GCA_003531345.1 "Candidatus Jistubacteraceae" bacterium	"Candidatus Jistubacteraceae"	1478684	0.374	1395
GCA_013288575.1 "Candidatus Arkhamiaceae" bacterium	"Candidatus Arkhamiaceae"	1048552	0.434	1078		1508026	1048552	1278289	0.436	0.434	0.435	1517	1078	1297.5
GCA_002787615.1 "Candidatus Arkhamiaceae" bacterium	"Candidatus Arkhamiaceae"	1508026	0.436	1517
GCA_013289445.1 "Candidatus Mitibacteraceae" bacterium	"Candidatus Mitibacteraceae"	1340712	0.531	1350		2261424	1038685	1.79252e+06	0.611	0.42	0.520867	2309	1063	1824.33
GCA_013288985.1 "Candidatus Mitibacteraceae" bacterium	"Candidatus Mitibacteraceae"	1313480	0.484	1331
GCA_013288335.1 "Candidatus Mitibacteraceae" bacterium	"Candidatus Mitibacteraceae"	1471516	0.445	1464
GCA_013288305.1 "Candidatus Mitibacteraceae" bacterium	"Candidatus Mitibacteraceae"	1038685	0.563	1063
GCA_009926845.1 "Candidatus Mitibacteraceae" bacterium	"Candidatus Mitibacteraceae"	1892207	0.516	2028
GCA_005792635.1 "Candidatus Mitibacteraceae" bacterium	"Candidatus Mitibacteraceae"	1951855	0.463	2122
GCA_003241645.1 "Candidatus Mitibacteraceae" bacterium	"Candidatus Mitibacteraceae"	2156760	0.611	2162
GCA_002422745.1 "Candidatus Mitibacteraceae" bacterium	"Candidatus Mitibacteraceae"	1763087	0.583	1948
GCA_002725445.1 "Candidatus Mitibacteraceae" bacterium	"Candidatus Mitibacteraceae"	1626400	0.52	1649
GCA_002422205.1 "Candidatus Mitibacteraceae" bacterium	"Candidatus Mitibacteraceae"	2178574	0.527	2204
GCA_002346425.1 "Candidatus Mitibacteraceae" bacterium	"Candidatus Mitibacteraceae"	2261424	0.524	2309
GCA_002423155.1 "Candidatus Mitibacteraceae" bacterium	"Candidatus Mitibacteraceae"	2098247	0.42	2092
GCA_004293935.1 "Candidatus Mitibacteraceae" bacterium	"Candidatus Mitibacteraceae"	1729837	0.46	1641
GCA_002291925.1 "Candidatus Mitibacteraceae" bacterium	"Candidatus Mitibacteraceae"	2177873	0.611	2127
GCA_002291845.1 "Candidatus Mitibacteraceae" bacterium	"Candidatus Mitibacteraceae"	1887187	0.555	1875
