## Supplementary material for "Host association and intracellularity evolved multiple times independently in the *Rickettsiales*": figures_and_supplementary_materials: Supplementary_table_3_BUSCO.xlsx

### Sheet: BUSCO_selected_Rickettsiales_ge
Organism	Complete	Single copy	Duplicated	Fragmented	Missing	Total BUSCOs searched
Rickettsiales_bacterium_Ac37b_GCA_000746585.2_ASM74658v2.faa	93.6	93.6	0	0.9	5.5	219
Rickettsiales_endosymbiont_of_Stachyamoeba_lipophora_GCA_003932735.1_ASM393273v1.faa	89	89	0	1.4	9.6	219
endosymbiont_of_Acanthamoeba_sp._UWC8_GCA_000730245.1_ASM73024v1.faa	86.8	86.8	0	2.3	10.9	219
Candidatus_Jidaibacter_acanthamoeba_GCA_000815465.1_UWC36.faa	85.4	85.4	0	0.9	13.7	219
Rickettsiales_endosymbiont_of_Trichoplax_sp._H2_GCA_009690945.1_h2es_1.0.faa	85.4	85.4	0	1.8	12.8	219
Candidatus_Neoehrlichia_lotoris_str._RAC413_GCA_000964795.1_ASM96479v1.faa	85	84.5	0.5	3.7	11.3	219
Anaplasma_marginale_str._Florida_GCA_000020305.1_ASM2030v1.faa	84.9	84	0.9	3.2	11.9	219
Wolbachia_endosymbiont_of_Drosophila_melanogaster_GCA_000008025.1_ASM802v1.faa	84.5	84	0.5	0.9	14.6	219
Ehrlichia_chaffeensis_str._Arkansas_GCA_000013145.1_ASM1314v1.faa	84.1	83.6	0.5	0.9	15	219
Candidatus_Aquarickettsia_rohweri_GCA_003953955.1_ASM395395v1.faa	83.6	83.6	0	1.8	14.6	219
Rickettsiales_endosymbiont_of_Peranema_trichophorum_GCA_004210275.1_ASM421027v1.faa	82.7	82.2	0.5	1.4	15.9	219
Ehrlichia_ruminantium_str._Welgevonden_GCA_000026005.1_ASM2600v1_protein.faa	82.2	81.3	0.9	2.7	15.1	219
Wolbachia_endosymbiont_strain_TRS_of_Brugia_malayi_GCA_000008385.1_ASM838v1.faa	80.8	80.8	0	2.3	16.9	219
Rickettsia_endosymbiont_of_Culicoides_newsteadi_GCA_002259525.1_ASM225952v1.faa	80.4	80.4	0	2.3	17.3	219
Anaplasma_phagocytophilum_str._HZ_GCA_000013125.1_ASM1312v1.faa	80.8	79	1.8	2.7	16.5	219
Rickettsia_bellii_RML369-C_GCA_000012385.1_ASM1238v1.faa	78.5	78.5	0	2.3	19.2	219
Wolbachia_pipientis_GCA_001752665.1_ASM175266v1.faa	78.1	78.1	0	1.4	20.5	219
Candidatus_Midichloria_mitochondrii_IricVA_GCA_000219355.1_ASM21935v1.faa	77.6	77.6	0	5.9	16.5	219
Rickettsia_prowazekii_str._Madrid_E_GCA_000195735.1_ASM19573v1.faa	76.7	76.7	0	3.2	20.1	219
Occidentia_massiliensis_GCA_000309075.1_ASM30907v1.faa	75.3	74.4	0.9	4.6	20.1	219
Rickettsia_endosymbiont_of_Ixodes_scapularis_GCA_000160735.1_ASM16073v1.faa	74	74	0	2.7	23.3	219
Neorickettsia_sennetsu_str._Miyayama_GCA_000013165.1_ASM1316v1.faa	73.1	73.1	0	4.1	22.8	219
Candidatus_Phycorickettsia_trachydisci_GCA_003015145.1_ASM301514v1.faa	72.6	72.6	0	1.8	25.6	219
Rickettsiales_bacterium_GCA_014132315.1_ASM1413231v1.faa	71.7	71.7	0	1.4	26.9	219
Rickettsia_endosymbiont_of_Cardiosporidium_cionae_GCA_015476335.1_ASM1547633v1.faa	71.3	70.8	0.5	4.1	24.6	219
Neorickettsia_helminthoeca_str._Oregon_GCA_000632985.1_ASM63298v1.faa	69.4	69.4	0	5.9	24.7	219
Orientia_tsutsugamushi_str._Ikeda_GCA_000010205.1_ASM1020v1.faa	68.9	68.9	0	2.7	28.4	219
Candidatus_Fokinia_solitaria_GCA_003072485.1_ASM307248v1.faa	67.2	66.7	0.5	3.2	29.6	219
Rickettsiales_endosymbiont_of_Paramecium_tredecaurelia_GCA_016751895.1_ASM1675189v1.faa	66.7	66.7	0	3.2	30.1	219
Orientia_chuto_str._Dubai_GCA_000964595.1_ASM96459v1.faa	66.2	66.2	0	5.9	27.9	219
Candidatus_Deianiraea_vastatrix_GCA_007993655.1_ASM799365v1.faa	65.8	65.8	0	6.4	27.8	219
Rickettsia_sp._GCA_015657545.1_ASM1565754v1.faa	64.8	64.8	0	4.1	31.1	219
Candidatus_Sneabacter_namystus_GCA_008189685.1_ASM818968v1.faa	62.6	62.6	0	3.2	34.2	219
Candidatus_Xenolissoclinum_pacificiensis_L6_GCA_000512675.1_X_pac_1.0.faa	60.3	60.3	0	4.6	35.1	219
Candidatus_Arcanobacter_lacustris_GCA_000970895.1_ASM97089v1.faa	40.7	40.2	0.5	5	54.3	219
Candidatus Echinorickettsia raffii GCA_018101195.1_ASM1810119v1	80.4	80.4	0	3.2	16.4	219
newly added in the July 2021 update

### Sheet: BUSCO_New_Rickettsiales_genomes
Organism	Complete	Single copy	Duplicated	Fragmented	Missing	Total BUSCOs searched
Candidatus Midichloriaceae symbiont of Reticulomyxa filosa	85.4	85.4	0	1.8	12.8	219
Candidatus Bandiella woodruffii	83.1	83.1	0	2.7	14.2	219
Candidatus Megaira polyxenophila	82.2	82.2	0	2.3	15.5	219
Candidatus Trichorickettsia mobilis	82.2	81.7	0.5	3.2	14.6	219
Candidatus Megaira venefica	77.6	77.6	0	5	17.4	219
Candidatus Cyrtobacter comes	76.3	76.3	0	3.7	20	219
Candidatus Vederia obscura	71.7	70.8	0.9	1.4	26.9	219
Candidatus Fokinia cryptica	66.3	65.8	0.5	3.7	30	219
Lyticum sinuosum	65.3	64.8	0.5	5	29.7	219

### Sheet: BUSCO_all_MAGs_February_2021
Organism	Complete	Single copy	Duplicated	Fragmented	Missing	Total BUSCOs searched
GCA_002937505.1_ASM293750v1.faa	99.1	99.1	0	0.5	0.4	219
GCA_002709955.1_ASM270995v1.faa	98.2	98.2	0	0.5	1.3	219
GCA_002938315.1_ASM293831v1.faa	98.2	98.2	0	0.5	1.3	219
GCA_002238725.1_ASM223872v1.faa	96.3	96.3	0	0.9	2.8	219
GCA_002423155.1_ASM242315v1.faa	96.3	96.3	0	0.9	2.8	219
GCA_002295635.1_ASM229563v1.faa	95.9	95.9	0	0.5	3.6	219
GCA_002359345.1_ASM235934v1.faa	94.5	94.5	0	0.5	5	219
GCA_002414925.1_ASM241492v1.faa	94.5	94.5	0	0.5	5	219
GCA_002722055.1_ASM272205v1.faa	94.1	94.1	0	1.4	4.5	219
GCA_002471575.1_ASM247157v1.faa	94.1	94.1	0	0.9	5	219
GCA_004213075.1_ASM421307v1.faa	94.1	94.1	0	0.5	5.4	219
GCA_002937455.1_ASM293745v1.faa	93.6	93.6	0	0.5	5.9	219
GCA_002346425.1_ASM234642v1.faa	93.2	93.2	0	1.8	5	219
GCA_002937585.1_ASM293758v1.faa	92.7	92.7	0	2.3	5	219
GCA_003241645.1_ASM324164v1.faa	92.2	92.2	0	1.4	6.4	219
GCF_900197615.1_Rhodospirillaceae_bacterium_Spongia_Bin9.faa	91.3	91.3	0	3.7	5	219
GCA_002296855.1_ASM229685v1.faa	90.4	90.4	0	2.3	7.3	219
GCA_002298745.1_ASM229874v1.faa	90	90	0	1.8	8.2	219
GCA_002937655.1_ASM293765v1.faa	90	90	0	0	10	219
GCA_005792635.1_ASM579263v1.faa	89	89	0	4.1	6.9	219
GCA_004293935.1_ASM429393v1.faa	86.8	86.8	0	2.3	10.9	219
GCA_002337235.1_ASM233723v1.faa	85.8	85.8	0	5.9	8.3	219
GCA_002937625.1_ASM293762v1.faa	84.9	84.9	0	2.3	12.8	219
GCA_002938035.1_ASM293803v1.faa	84.9	84.9	0	2.3	12.8	219
GCA_002715505.1_ASM271550v1.faa	84.5	84.5	0	1.8	13.7	219
GCA_002723345.1_ASM272334v1.faa	84.5	84.5	0	0.5	15	219
GCA_002689325.1_ASM268932v1.faa	83.6	83.6	0	4.6	11.8	219
GCA_002720535.1_ASM272053v1.faa	83.6	83.6	0	0.9	15.5	219
GCF_000299115.1_ASM29911v1.faa	83.1	83.1	0	4.1	12.8	219
GCA_002386815.1_ASM238681v1.faa	83.1	83.1	0	1.4	15.5	219
GCA_002337615.1_ASM233761v1.faa	82.2	82.2	0	6.4	11.4	219
GCA_002937595.1_ASM293759v1.faa	82.2	82.2	0	3.7	14.1	219
GCA_002937895.1_ASM293789v1.faa	82.2	82.2	0	1.8	16	219
GCA_002168115.1_ASM216811v1.faa	81.7	81.7	0	1.4	16.9	219
GCA_002937995.1_ASM293799v1.faa	81.3	81.3	0	5	13.7	219
GCA_002170595.1_ASM217059v1.faa	81.3	81.3	0	2.7	16	219
GCA_002732015.1_ASM273201v1.faa	80.8	80.8	0	1.8	17.4	219
GCA_004292675.1_ASM429267v1.faa	80.8	80.8	0	1.8	17.4	219
GCA_001510075.1_ASM151007v1.faa	80.8	80.8	0	1.4	17.8	219
GCA_903828265.1_freshwater_MAG_---_ErkenSummer_bin-4287.faa	79.5	79.5	0	3.7	16.8	219
GCA_013214525.1_ASM1321452v1.faa	79.5	79.5	0	2.3	18.2	219
GCA_004292665.1_ASM429266v1.faa	79.5	79.5	0	1.8	18.7	219
GCA_002415575.1_ASM241557v1.faa	79	79	0	5	16	219
GCA_002422875.1_ASM242287v1.faa	78.5	78.5	0	1.4	20.1	219
GCA_016778805.1_ASM1677880v1.faa	77.6	77.6	0	4.1	18.3	219
GCA_002717545.1_ASM271754v1.faa	77.6	77.6	0	0.5	21.9	219
GCA_002501105.1_ASM250110v1.faa	77.2	77.2	0	7.8	15	219
GCA_013214485.1_ASM1321448v1.faa	77.2	77.2	0	4.6	18.2	219
GCA_002722515.1_ASM272251v1.faa	76.7	76.7	0	3.2	20.1	219
GCA_002787615.1_ASM278761v1.faa	76.7	76.7	0	2.3	21	219
GCA_002415125.1_ASM241512v1.faa	76.3	76.3	0	5	18.7	219
GCA_002938125.1_ASM293812v1.faa	74.9	74.9	0	5.5	19.6	219
GCA_002389385.1_ASM238938v1.faa	74	74	0	3.7	22.3	219
GCA_002937695.1_ASM293769v1.faa	74	74	0	3.7	22.3	219
GCA_002937675.1_ASM293767v1.faa	73.5	73.5	0	2.7	23.8	219
GCA_014132315.1_ASM1413231v1.faa	73.1	73.1	0	2.3	24.6	219
GCA_002725445.1_ASM272544v1.faa	71.7	71.7	0	3.7	24.6	219
GCA_002296185.1_ASM229618v1.faa	71.7	71.7	0	2.3	26	219
GCA_004293195.1_ASM429319v1.faa	71.2	71.2	0	2.7	26.1	219
GCA_003963235.1_ASM396323v1.faa	70.8	70.8	0	3.7	25.5	219
GCA_002938115.1_ASM293811v1.faa	70.8	70.8	0	2.7	26.5	219
GCA_003216195.1_ASM321619v1.faa	69.9	69.9	0	4.6	25.5	219
GCA_002717185.1_ASM271718v1.faa	69.9	69.9	0	4.1	26	219
GCA_002938085.1_ASM293808v1.faa	69.9	69.9	0	3.7	26.4	219
GCA_003282155.1_ASM328215v1.faa	69.4	69.4	0	4.1	26.5	219
GCA_003331375.1_ASM333137v1.faa	68.9	68.9	0	1.8	29.3	219
GCA_005791235.1_ASM579123v1.faa	68	68	0	2.7	29.3	219
GCA_002715915.1_ASM271591v1.faa	68	68	0	2.3	29.7	219
GCA_002937755.1_ASM293775v1.faa	67.6	67.6	0	3.7	28.7	219
GCA_006844765.1_ASM684476v1.faa	67.6	67.6	0	1.8	30.6	219
GCA_002937915.1_ASM293791v1.faa	66.7	66.7	0	5	28.3	219
GCA_002938235.1_ASM293823v1.faa	66.7	66.7	0	3.7	29.6	219
GCA_015657545.1_ASM1565754v1.faa	65.8	65.8	0	4.1	30.1	219
GCA_002712665.1_ASM271266v1.faa	65.8	65.8	0	2.3	31.9	219
GCA_003215235.1_ASM321523v1.faa	65.3	65.3	0	4.1	30.6	219
GCA_002937925.1_ASM293792v1.faa	64.8	64.8	0	3.2	32	219
GCA_002690715.1_ASM269071v1.faa	64.8	64.8	0	2.7	32.5	219
GCA_002937775.1_ASM293777v1.faa	64.8	64.8	0	1.8	33.4	219
GCA_900544565.1_UMGS690.faa	64.4	64.4	0	6.8	28.8	219
GCA_003531345.1_ASM353134v1.faa	64.4	64.4	0	6.4	29.2	219
GCA_002394665.1_ASM239466v1.faa	63.9	63.9	0	4.1	32	219
GCA_002938285.1_ASM293828v1.faa	63.5	63.5	0	5	31.5	219
GCA_005779685.1_ASM577968v1.faa	63.5	63.5	0	3.7	32.8	219
GCA_903819765.1_freshwater_MAG_---_C3_bin-506.faa	63.5	63.5	0	3.2	33.3	219
GCA_903828405.1_freshwater_MAG_---_C24_bin-0223.faa	63.5	63.5	0	3.2	33.3	219
GCA_903852295.1_freshwater_MAG_---_C4_bin-050.faa	63.5	63.5	0	3.2	33.3	219
GCA_903946825.1_freshwater_MAG_---_C-2_bin-212.faa	63.5	63.5	0	3.2	33.3	219
GCA_903951215.1_freshwater_MAG_---_C-3_bin-128.faa	63.5	63.5	0	3.2	33.3	219
GCA_903952265.1_freshwater_MAG_---_C-4_bin-230.faa	63.5	63.5	0	3.2	33.3	219
GCA_002434595.1_ASM243459v1.faa	63.5	63.5	0	1.8	34.7	219
GCA_900546185.1_UMGS859.faa	62.6	62.6	0	4.1	33.3	219
GCA_903859285.1_freshwater_MAG_---_G1coas_bin-1586.faa	62.6	62.6	0	3.7	33.7	219
GCA_903864455.1_freshwater_MAG_---_Kiruna2_bin-0839.faa	62.1	62.1	0	5	32.9	219
GCA_002717265.1_ASM271726v1.faa	62.1	62.1	0	1.8	36.1	219
GCA_005240015.1_ASM524001v1.faa	61.6	61.6	0	5	33.4	219
GCA_903934535.1_freshwater_MAG_---_G-1_bin-305.faa	61.6	61.6	0	4.1	34.3	219
GCA_002701885.1_ASM270188v1.faa	61.6	61.6	0	3.7	34.7	219
GCA_004321805.1_ASM432180v1.faa	61.2	61.2	0	3.7	35.1	219
GCA_900550565.1_UMGS1303.faa	60.7	60.7	0	4.1	35.2	219
GCA_002938175.1_ASM293817v1.faa	60.3	60.3	0	0.9	38.8	219
GCA_002422745.1_ASM242274v1.faa	58.4	58.4	0	11.4	30.2	219
GCA_003444235.1_ASM344423v1.faa	58.4	58.4	0	9.6	32	219
GCA_002938045.1_ASM293804v1.faa	58	58	0	4.1	37.9	219
GCA_002170155.1_ASM217015v1.faa	57.5	57.5	0	2.7	39.8	219
GCA_002937875.1_ASM293787v1.faa	57.5	57.5	0	2.7	39.8	219
GCA_903837685.1_freshwater_MAG_---_AlinenLipids_bin-4148.faa	54.3	54.3	0	6.4	39.3	219
GCA_002395105.1_ASM239510v1.faa	54.3	54.3	0	2.7	43	219
GCA_002715305.1_ASM271530v1.faa	54.3	54.3	0	2.7	43	219
GCA_002937795.1_ASM293779v1.faa	53.9	53.9	0	1.8	44.3	219
GCA_002170915.1_ASM217091v1.faa	52.1	52.1	0	5	42.9	219
GCA_002731625.1_ASM273162v1.faa	52.1	52.1	0	1.8	46.1	219
GCA_002731805.1_ASM273180v1.faa	50.2	50.2	0	4.1	45.7	219
GCF_004005845.1_ASM400584v1.faa	98.7	98.2	0.5	0.5	0.8	219
GCA_002787635.1_ASM278763v1.faa	98.2	97.7	0.5	0.9	0.9	219
GCA_002306855.1_ASM230685v1.faa	95.9	95.4	0.5	0.9	3.2	219
GCA_002433205.1_ASM243320v1.faa	95	94.5	0.5	1.8	3.2	219
GCA_002348275.1_ASM234827v1.faa	95	94.5	0.5	0.9	4.1	219
GCA_002342325.1_ASM234232v1.faa	93.2	92.7	0.5	2.3	4.5	219
GCA_002359655.1_ASM235965v1.faa	93.2	92.7	0.5	2.3	4.5	219
GCA_001768015.1_ASM176801v1.faa	92.3	91.8	0.5	2.7	5	219
GCA_002422795.1_ASM242279v1.faa	92.3	91.8	0.5	2.7	5	219
GCA_001767955.1_ASM176795v1.faa	92.3	91.8	0.5	2.3	5.4	219
GCA_001767865.1_ASM176786v1.faa	90.9	90.4	0.5	2.3	6.8	219
GCA_001768925.1_ASM176892v1.faa	90	89.5	0.5	3.7	6.3	219
GCA_002691145.1_ASM269114v1.faa	89.5	89	0.5	3.7	6.8	219
GCA_002728135.1_ASM272813v1.faa	89.1	88.6	0.5	2.3	8.6	219
GCA_002716125.1_ASM271612v1.faa	87.3	86.8	0.5	0.9	11.8	219
GCA_001897445.1_ASM189744v1.faa	86.8	86.3	0.5	2.3	10.9	219
GCA_002420445.1_ASM242044v1.faa	85.9	85.4	0.5	2.3	11.8	219
GCA_002389715.1_ASM238971v1.faa	85	84.5	0.5	4.6	10.4	219
GCA_002433405.1_ASM243340v1.faa	84.1	83.6	0.5	3.2	12.7	219
GCA_002291845.1_ASM229184v1.faa	83.6	83.1	0.5	3.7	12.7	219
GCA_002328385.1_ASM232838v1.faa	83.1	82.6	0.5	2.3	14.6	219
GCA_002721365.1_ASM272136v1.faa	83.1	82.6	0.5	2.3	14.6	219
GCA_016778745.1_ASM1677874v1.faa	80.4	79.9	0.5	3.7	15.9	219
GCA_002938195.1_ASM293819v1.faa	80	79.5	0.5	1.8	18.2	219
GCA_002696935.1_ASM269693v1.faa	77.7	77.2	0.5	0.9	21.4	219
GCA_002938075.1_ASM293807v1.faa	76.8	76.3	0.5	2.7	20.5	219
GCA_002937555.1_ASM293755v1.faa	76.3	75.8	0.5	5	18.7	219
GCA_002717485.1_ASM271748v1.faa	74.5	74	0.5	2.3	23.2	219
GCA_002402195.1_ASM240219v1.faa	74	73.5	0.5	2.7	23.3	219
GCA_002727315.1_ASM272731v1.faa	74	73.5	0.5	1.4	24.6	219
GCA_016780625.1_ASM1678062v1.faa	72.6	72.1	0.5	3.2	24.2	219
GCA_002711625.1_ASM271162v1.faa	70.8	70.3	0.5	5	24.2	219
GCA_002938255.1_ASM293825v1.faa	66.3	65.8	0.5	2.3	31.4	219
GCA_002171495.2_ASM217149v2.faa	66.3	65.8	0.5	1.4	32.3	219
GCA_002705265.1_ASM270526v1.faa	65.3	64.8	0.5	6.8	27.9	219
GCA_002710765.1_ASM271076v1.faa	64	63.5	0.5	3.7	32.3	219
GCA_002937955.1_ASM293795v1.faa	64	63.5	0.5	3.7	32.3	219
GCA_900546225.1_UMGS860.faa	63.1	62.6	0.5	4.1	32.8	219
GCA_900550495.1_UMGS1304.faa	60.8	60.3	0.5	3.7	35.5	219
GCA_900551865.1_UMGS1453.faa	60.8	60.3	0.5	2.7	36.5	219
GCA_009693885.1_ASM969388v1.faa	60.3	59.8	0.5	2.7	37	219
GCA_903928795.1_freshwater_MAG_---_Kiruna_bin-11985.faa	58	57.5	0.5	5	37	219
GCA_002697725.1_ASM269772v1.faa	57.1	56.6	0.5	4.1	38.8	219
GCA_002690645.1_ASM269064v1.faa	56.7	56.2	0.5	6.4	36.9	219
GCA_002694925.1_ASM269492v1.faa	56.7	56.2	0.5	5.5	37.8	219
GCA_002709555.1_ASM270955v1.faa	55.8	55.3	0.5	3.2	41	219
GCA_002697325.1_ASM269732v1.faa	55.3	54.8	0.5	3.7	41	219
GCA_002720895.1_ASM272089v1.faa	54.8	54.3	0.5	1.4	43.8	219
GCA_002691065.1_ASM269106v1.faa	53.5	53	0.5	5.5	41	219
GCA_002714055.1_ASM271405v1.faa	53.5	53	0.5	2.7	43.8	219
GCA_002346765.1_ASM234676v1.faa	53	52.5	0.5	0.9	46.1	219
GCF_003385955.1_ASM338595v1.faa	98.2	97.3	0.9	0.9	0.9	219
GCA_002713365.1_ASM271336v1.faa	97.7	96.8	0.9	1.4	0.9	219
GCA_002724395.1_ASM272439v1.faa	95.4	94.5	0.9	1.8	2.8	219
GCA_002422205.1_ASM242220v1.faa	93.1	92.2	0.9	3.2	3.7	219
GCA_002363775.1_ASM236377v1.faa	90.4	89.5	0.9	3.2	6.4	219
GCA_002334965.1_ASM233496v1.faa	84	83.1	0.9	4.1	11.9	219
GCA_002715265.1_ASM271526v1.faa	83.1	82.2	0.9	1.8	15.1	219
GCA_002722175.1_ASM272217v1.faa	82.2	81.3	0.9	2.3	15.5	219
GCA_002938205.1_ASM293820v1.faa	80.8	79.9	0.9	3.2	16	219
GCA_002717225.1_ASM271722v1.faa	80.4	79.5	0.9	2.3	17.3	219
GCA_004293245.1_ASM429324v1.faa	74	73.1	0.9	3.7	22.3	219
GCA_002171375.1_ASM217137v1.faa	73.5	72.6	0.9	0.9	25.6	219
GCA_005787525.1_ASM578752v1.faa	72.1	71.2	0.9	4.6	23.3	219
GCA_002170565.2_ASM217056v2.faa	70.8	69.9	0.9	3.7	25.5	219
GCA_002709125.1_ASM270912v1.faa	64.4	63.5	0.9	2.7	32.9	219
GCA_003446135.1_ASM344613v1.faa	63.5	62.6	0.9	8.2	28.3	219
GCA_001768805.1_ASM176880v1.faa	60.7	59.8	0.9	5.9	33.4	219
GCA_002727615.1_ASM272761v1.faa	60.3	59.4	0.9	1.8	37.9	219
GCA_002711515.1_ASM271151v1.faa	58.9	58	0.9	1.4	39.7	219
GCA_900549365.1_UMGS1180.faa	57.1	56.2	0.9	5.5	37.4	219
GCA_002692225.1_ASM269222v1.faa	54.3	53.4	0.9	2.3	43.4	219
GCA_002706585.1_ASM270658v1.faa	53.9	53	0.9	2.7	43.4	219
GCA_002728255.1_ASM272825v1.faa	96.4	95	1.4	0.9	2.7	219
GCA_002686255.1_ASM268625v1.faa	93.2	91.8	1.4	0.5	6.3	219
GCA_002937855.1_ASM293785v1.faa	83.1	81.7	1.4	2.3	14.6	219
GCA_002389175.1_ASM238917v1.faa	76.7	75.3	1.4	4.6	18.7	219
GCA_002721295.1_ASM272129v1.faa	76.7	75.3	1.4	1.8	21.5	219
GCA_002718015.1_ASM271801v1.faa	75.4	74	1.4	0.9	23.7	219
GCA_003230015.1_ASM323001v1.faa	68.1	66.7	1.4	3.2	28.7	219
GCA_002729235.1_ASM272923v1.faa	67.6	66.2	1.4	4.1	28.3	219
GCA_002702805.1_ASM270280v1.faa	60.8	59.4	1.4	0.5	38.7	219
GCA_002718635.1_ASM271863v1.faa	58	56.6	1.4	0.9	41.1	219
GCA_002691245.1_ASM269124v1.faa	91.3	89.5	1.8	2.3	6.4	219
GCA_002687515.1_ASM268751v1.faa	84.9	83.1	1.8	2.3	12.8	219
GCA_002717245.1_ASM271724v1.faa	82.2	80.4	1.8	2.3	15.5	219
GCA_002377485.1_ASM237748v1.faa	75.3	73.5	1.8	6.4	18.3	219
GCA_002720175.1_ASM272017v1.faa	73.5	71.7	1.8	2.7	23.8	219
GCA_002720935.1_ASM272093v1.faa	59.3	57.5	1.8	3.2	37.5	219
GCA_002327565.1_ASM232756v1.faa	89.5	87.2	2.3	2.3	8.2	219
GCA_002713965.1_ASM271396v1.faa	74	71.7	2.3	4.1	21.9	219
GCA_002720775.1_ASM272077v1.faa	60.7	58.4	2.3	4.1	35.2	219
GCA_002720125.1_ASM272012v1.faa	60.7	58.4	2.3	2.7	36.6	219
GCA_002724635.1_ASM272463v1.faa	93.1	90.4	2.7	4.1	2.8	219
GCA_002711555.1_ASM271155v1.faa	91.3	88.6	2.7	0.5	8.2	219
GCA_002699795.1_ASM269979v1.faa	85.3	82.6	2.7	1.4	13.3	219
GCA_002712065.1_ASM271206v1.faa	75.8	73.1	2.7	1.4	22.8	219
GCA_002725625.1_ASM272562v1.faa	71.6	68.9	2.7	3.7	24.7	219
GCA_002708665.1_ASM270866v1.faa	60.7	58	2.7	6.4	32.9	219
GCA_002291925.1_ASM229192v1.faa	97.7	94.5	3.2	1.4	0.9	219
GCA_002689845.1_ASM268984v1.faa	88.1	84.9	3.2	5	6.9	219
GCA_002696825.1_ASM269682v1.faa	84.5	81.3	3.2	2.3	13.2	219
GCA_002684605.1_ASM268460v1.faa	82.7	79.5	3.2	1.4	15.9	219
GCA_002690875.1_ASM269087v1.faa	68.5	65.3	3.2	3.7	27.8	219
GCA_002718135.1_ASM271813v1.faa	60.3	57.1	3.2	1.4	38.3	219
GCA_002731505.1_ASM273150v1.faa	98.7	95	3.7	0.5	0.8	219
GCA_002704405.1_ASM270440v1.faa	82.2	78.5	3.7	0.9	16.9	219
GCA_002712985.1_ASM271298v1.faa	84.9	79.9	5	0.9	14.2	219
GCA_002335845.1_ASM233584v1.faa	80.3	75.3	5	5	14.7	219
GCA_002171495.1_ASM217149v1.faa	71.3	65.8	5.5	1.8	26.9	219
GCA_002706125.1_ASM270612v1.faa	98.1	92.2	5.9	0.5	1.4	219
GCA_002170565.1_ASM217056v1.faa	76.7	70.8	5.9	3.7	19.6	219
GCA_002722095.1_ASM272209v1.faa	95.8	89	6.8	0.5	3.7	219
GCA_002306775.1_ASM230677v1.faa	78	71.2	6.8	5	17	219
GCA_002714015.1_ASM271401v1.faa	91.8	84	7.8	2.7	5.5	219
GCA_002938155.1_ASM293815v1.faa	85.4	77.2	8.2	1.8	12.8	219
GCA_004144375.1_ASM414437v1.faa	78.1	69.4	8.7	2.3	19.6	219
GCA_002696645.1_ASM269664v1.faa	98.2	87.7	10.5	0	1.8	219
GCA_002694475.1_ASM269447v1.faa	97.2	85.8	11.4	0.5	2.3	219
GCA_002715005.1_ASM271500v1.faa	97.3	85.4	11.9	0.5	2.2	219
GCA_013697555.1_ASM1369755v1.faa	49.8	49.8	0	6.8	43.4	219
GCA_002707285.1_ASM270728v1.faa	52	49.3	2.7	3.7	44.3	219
GCA_005787425.1_ASM578742v1.faa	51.6	49.3	2.3	3.7	44.7	219
GCA_002937525.1_ASM293752v1.faa	49.3	49.3	0	7.8	42.9	219
GCA_002938275.1_ASM293827v1.faa	49.3	49.3	0	7.8	42.9	219
GCA_002711715.1_ASM271171v1.faa	49.4	48.9	0.5	2.7	47.9	219
GCA_002724555.1_ASM272455v1.faa	48.9	48.9	0	2.7	48.4	219
GCA_002937705.1_ASM293770v1.faa	48.4	48.4	0	1.8	49.8	219
GCA_002702255.1_ASM270225v1.faa	47.9	47.9	0	1.8	50.3	219
GCA_002937725.1_ASM293772v1.faa	46.6	46.6	0	8.7	44.7	219
GCA_002706145.1_ASM270614v1.faa	46.6	46.6	0	2.7	50.7	219
GCA_002698185.1_ASM269818v1.faa	46.6	46.6	0	1.8	51.6	219
GCA_002708115.1_ASM270811v1.faa	46.6	46.1	0.5	2.7	50.7	219
GCA_002705225.1_ASM270522v1.faa	46.1	45.2	0.9	2.3	51.6	219
GCA_002938015.1_ASM293801v1.faa	45.6	44.7	0.9	2.3	52.1	219
GCA_002171235.1_ASM217123v1.faa	43.4	43.4	0	3.7	52.9	219
GCA_002717855.1_ASM271785v1.faa	43.4	42.9	0.5	3.2	53.4	219
GCA_002689905.1_ASM268990v1.faa	42.9	42.9	0	3.7	53.4	219
GCA_002713785.1_ASM271378v1.faa	43.4	42.5	0.9	6.4	50.2	219
GCA_005804945.1_ASM580494v1.faa	42.5	42.5	0	7.8	49.7	219
GCA_903881605.1_freshwater_MAG_---_B12_bin-2494.faa	42.5	42.5	0	5.9	51.6	219
GCA_002690595.1_ASM269059v1.faa	42.5	42.5	0	0.9	56.6	219
GCA_002172145.1_ASM217214v1.faa	44.3	42	2.3	1.8	53.9	219
GCA_002938335.1_ASM293833v1.faa	42	42	0	6.4	51.6	219
GCA_002169365.1_ASM216936v1.faa	42	42	0	4.1	53.9	219
GCA_002937975.1_ASM293797v1.faa	42.1	41.6	0.5	4.1	53.8	219
GCA_002937575.1_ASM293757v1.faa	41.6	41.6	0	7.8	50.6	219
GCA_002937815.1_ASM293781v1.faa	41.6	41.6	0	3.7	54.7	219
GCA_002727545.1_ASM272754v1.faa	45.7	41.1	4.6	1.8	52.5	219
GCA_002169685.1_ASM216968v1.faa	42	41.1	0.9	5	53	219
GCA_002690585.1_ASM269058v1.faa	41.1	41.1	0	4.6	54.3	219
GCA_002689725.1_ASM268972v1.faa	41.1	40.6	0.5	5	53.9	219
GCA_005804845.1_ASM580484v1.faa	52.1	40.2	11.9	4.1	43.8	219
GCA_005801485.1_ASM580148v1.faa	40.2	40.2	0	5	54.8	219
GCA_002707585.1_ASM270758v1.faa	40.2	39.7	0.5	2.3	57.5	219
GCA_002084505.1_ASM208450v1.faa	39.7	39.7	0	5.5	54.8	219
GCA_002937825.1_ASM293782v1.faa	39.7	39.7	0	3.7	56.6	219
GCA_003281065.1_ASM328106v1.faa	38.8	38.8	0	4.1	57.1	219
GCA_005779635.1_ASM577963v1.faa	54.8	37	17.8	5	40.2	219
GCA_002727385.1_ASM272738v1.faa	37.5	37	0.5	4.6	57.9	219
GCA_003516275.1_ASM351627v1.faa	37	37	0	4.1	58.9	219
GCA_002168775.1_ASM216877v1.faa	37.9	36.1	1.8	2.7	59.4	219
GCA_002690625.1_ASM269062v1.faa	35.2	35.2	0	2.7	62.1	219
GCA_005779385.1_ASM577938v1.faa	41.5	34.7	6.8	4.6	53.9	219
GCA_002692485.1_ASM269248v1.faa	35.6	33.8	1.8	1.8	62.6	219
GCA_001730065.1_AB1_rickettsiales.faa	32.4	32.4	0	5.5	62.1	219
GCA_002169595.2_ASM216959v2.faa	34.2	31.5	2.7	3.2	62.6	219
GCA_005801545.1_ASM580154v1.faa	50.7	30.6	20.1	3.7	45.6	219
GCA_002325765.1_ASM232576v1.faa	29.7	29.7	0	6.8	63.5	219
GCA_002702245.1_ASM270224v1.faa	31.1	28.8	2.3	3.2	65.7	219
GCA_002168685.2_ASM216868v2.faa	29.7	28.3	1.4	1.8	68.5	219
GCA_903843435.1_freshwater_MAG_---_G1_bin-0191.faa	26.9	26.9	0	5.5	67.6	219
GCA_002168465.1_ASM216846v1.faa	27.4	26.5	0.9	1.8	70.8	219
GCA_903825885.1_freshwater_MAG_---_Ki2-D2_bin-0302.faa	24.2	24.2	0	5.5	70.3	219
GCA_002632305.1_ASM263230v1.faa	22.8	22.8	0	3.2	74	219
GCA_005788745.1_ASM578874v1.faa	23.8	22.4	1.4	1.8	74.4	219
GCA_005804185.1_ASM580418v1.faa	27.8	17.8	10	2.3	69.9	219
GCA_005801145.1_ASM580114v1.faa	21.5	16.9	4.6	5	73.5	219
GCA_005792125.1_ASM579212v1.faa	21	13.2	7.8	3.2	75.8	219
GCA_005801105.1_ASM580110v1.faa	10.5	8.2	2.3	2.7	86.8	219
GCA_004144445.1_ASM414444v1.faa	4.6	4.6	0	3.2	92.2	219
GCA_005787405.1_ASM578740v1.faa	2.3	0.5	1.8	0.5	97.2	219

### Sheet: BUSCO_new_MAGs_July_2021
Organism	Complete	Single copy	Duplicated	Fragmented	Missing	Total BUSCOs searched
GCA_016892685.1_ASM1689268v1.faa	98.2	98.2	0	0.5	1.3	219
GCA_903821695.1_freshwater_MAG_---_Loclat_bin-19178.faa	96.8	96.8	0	0.9	2.3	219
GCA_010031735.1_ASM1003173v1.faa	94.1	94.1	0	3.2	2.7	219
GCA_905478245.1_0.2_20180403_Bin_MAXBIN_175_1.faa	91.8	91.8	0	2.7	5.5	219
GCA_018659145.1_ASM1865914v1.faa	90.4	90.4	0	3.2	6.4	219
GCA_905478165.1_0.2_20180403_Bin_25_sub_1.faa	87.7	87.7	0	2.3	10	219
GCA_014116815.1_ASM1411681v1.faa	87.2	87.2	0	1.4	11.4	219
GCA_903887235.1_freshwater_MAG_---_E14_bin-0687.faa	86.3	86.3	0	0.9	12.8	219
GCA_903824085.1_freshwater_MAG_---_LJ-3-4m_bin-1139.faa	85.4	85.4	0	1.8	12.8	219
GCA_903903795.1_freshwater_MAG_---_D14_bin-0251.faa	84.9	84.9	0	1.8	13.3	219
GCA_903872405.1_freshwater_MAG_---_LJ-7-9m_bin-0973.faa	84.5	84.5	0	5.9	9.6	219
GCA_903957775.1_freshwater_MAG_---_F-4_bin-054.faa	84.5	84.5	0	0.9	14.6	219
GCA_903865125.1_freshwater_MAG_---_E2_bin-705.faa	83.1	83.1	0	1.4	15.5	219
GCA_903953855.1_freshwater_MAG_---_E-2_bin-054.faa	82.2	82.2	0	0.9	16.9	219
GCA_017302595.1_ASM1730259v1.faa	80.8	80.8	0	1.8	17.4	219
GCA_009926845.1_ASM992684v1.faa	80.4	80.4	0	10.5	9.1	219
GCA_018659605.1_ASM1865960v1.faa	78.1	78.1	0	3.2	18.7	219
GCA_905479795.1_10_20180426_Bin_173_1.faa	74.9	74.9	0	4.6	20.5	219
GCA_905479865.1_10_20180508_Bin_154_1.faa	74.9	74.9	0	4.6	20.5	219
GCA_013288565.1_ASM1328856v1.faa	72.1	72.1	0	1.8	26.1	219
GCA_017475895.1_ASM1747589v1.faa	72.1	72.1	0	4.1	23.8	219
GCA_018970295.1_ASM1897029v1.faa	71.7	71.7	0	3.7	24.6	219
GCA_013298405.1_ASM1329840v1.faa	71.2	71.2	0	6.4	22.4	219
GCA_905480015.1_10_20180529_Bin_6_1.faa	70.3	70.3	0	7.3	22.4	219
GCA_017620845.1_ASM1762084v1.faa	68	68	0	3.2	28.8	219
GCA_902798535.1_Rumen_uncultured_genome_RUG14374.faa	67.6	67.6	0	2.3	30.1	219
GCA_902773285.1_Rumen_uncultured_genome_RUG11852.faa	66.2	66.2	0	2.7	31.1	219
GCA_013288335.1_ASM1328833v1.faa	65.3	65.3	0	3.2	31.5	219
GCA_903878005.1_freshwater_MAG_---_Ki1-1-6m_bin-0836.faa	64.4	64.4	0	6.8	28.8	219
GCA_002238905.1_ASM223890v1.faa	63.9	63.9	0	1.8	34.3	219
GCA_017995275.1_ASM1799527v1.faa	63.9	63.9	0	3.7	32.4	219
GCA_902795615.1_Rumen_uncultured_genome_RUG14087.faa	61.6	61.6	0	2.3	36.1	219
GCA_905479885.1_10_20180426_Bin_METABAT_89_1.faa	61.2	61.2	0	5.9	32.9	219
GCA_017444125.1_ASM1744412v1.faa	60.3	60.3	0	2.7	37	219
GCA_902796345.1_Rumen_uncultured_genome_RUG14152.faa	59.8	59.8	0	2.7	37.5	219
GCA_902772645.1_Rumen_uncultured_genome_RUG11792.faa	59.4	59.4	0	4.1	36.5	219
GCA_009927585.1_ASM992758v1.faa	58.9	58.9	0	7.3	33.8	219
GCA_902784055.1_Rumen_uncultured_genome_RUG12940.faa	58.4	58.4	0	5	36.6	219
GCA_017444095.1_ASM1744409v1.faa	58	58	0	4.6	37.4	219
GCA_902769055.1_Rumen_uncultured_genome_RUG11420.faa	57.1	57.1	0	2.3	40.6	219
GCA_013289445.1_ASM1328944v1.faa	56.2	56.2	0	3.2	40.6	219
GCA_013288985.1_ASM1328898v1.faa	55.7	55.7	0	4.6	39.7	219
GCA_013288575.1_ASM1328857v1.faa	55.3	55.3	0	3.2	41.5	219
GCA_013288625.1_ASM1328862v1.faa	50.7	50.7	0	1.4	47.9	219
GCA_016892705.1_ASM1689270v1.faa	99.1	98.6	0.5	0.5	0.4	219
GCA_903872175.1_freshwater_MAG_---_LJ_bin-1162.faa	95	94.5	0.5	0.9	4.1	219
GCA_903960145.1_freshwater_MAG_---_Loc090907-5m_bin-396.faa	93.7	93.2	0.5	1.4	4.9	219
GCA_903878685.1_freshwater_MAG_---_LJ-7-9m_bin-0662.faa	92.7	92.2	0.5	2.3	5	219
GCA_017999675.1_ASM1799967v1.faa	91.4	90.9	0.5	1.4	7.2	219
GCA_903849835.1_freshwater_MAG_---_LJ-5-9m_bin-1355.faa	90.9	90.4	0.5	2.3	6.8	219
GCA_018969185.1_ASM1896918v1.faa	90	89.5	0.5	2.7	7.3	219
GCA_903841725.1_freshwater_MAG_---_LJ-3-65m_bin-0167.faa	88.6	88.1	0.5	3.2	8.2	219
GCA_009925685.1_ASM992568v1.faa	87.3	86.8	0.5	4.6	8.1	219
GCA_903820055.1_freshwater_MAG_---_F4_bin-237.faa	86.3	85.8	0.5	0.9	12.8	219
GCA_903927415.1_freshwater_MAG_---_Loclat_bin-14143.faa	86.3	85.8	0.5	2.7	11	219
GCA_903926815.1_freshwater_MAG_---_A14_bin-1593.faa	85.9	85.4	0.5	0.9	13.2	219
GCA_903870105.1_freshwater_MAG_---_KTt_bin-0923.faa	84.1	83.6	0.5	5.5	10.4	219
GCA_017302665.1_ASM1730266v1.faa	81.8	81.3	0.5	2.3	15.9	219
GCA_903916125.1_freshwater_MAG_---_F14_bin-1447.faa	81.3	80.8	0.5	0.9	17.8	219
GCA_903837365.1_freshwater_MAG_---_Loclat_bin-00439.faa	80	79.5	0.5	1.8	18.2	219
GCA_903830455.1_freshwater_MAG_---_LJ-3-15m_bin-0159.faa	74.5	74	0.5	6.8	18.7	219
GCA_902771535.1_Rumen_uncultured_genome_RUG11675.faa	67.2	66.7	0.5	2.3	30.5	219
GCA_903860855.1_freshwater_MAG_---_Kiruna_bin-00083.faa	64	63.5	0.5	7.8	28.2	219
GCA_902796155.1_Rumen_uncultured_genome_RUG14145.faa	59.9	59.4	0.5	2.3	37.8	219
GCA_018062985.1_ASM1806298v1.faa	58.5	58	0.5	3.2	38.3	219
GCA_017477855.1_ASM1747785v1.faa	58	57.5	0.5	4.1	37.9	219
GCA_902761495.1_Rumen_uncultured_genome_RUG10665.faa	57.6	57.1	0.5	1.4	41	219
GCA_902796745.1_Rumen_uncultured_genome_RUG14192.faa	55.3	54.8	0.5	3.2	41.5	219
GCA_013288305.1_ASM1328830v1.faa	53.5	53	0.5	1.8	44.7	219
GCA_002393025.1_ASM239302v1.faa	51.6	51.1	0.5	2.3	46.1	219
GCA_902798325.1_Rumen_uncultured_genome_RUG14352.faa	50.7	50.2	0.5	3.7	45.6	219
GCA_903937405.1_freshwater_MAG_---_Loc080925-4-5m_bin-0125.faa	95	94.1	0.9	0.9	4.1	219
GCA_903831915.1_freshwater_MAG_---_KT_bin-1674.faa	94.5	93.6	0.9	1.8	3.7	219
GCA_903906295.1_freshwater_MAG_---_Loclat_bin-06596.faa	93.6	92.7	0.9	1.4	5	219
GCA_014190355.1_ASM1419035v1.faa	92.2	91.3	0.9	1.8	6	219
GCA_903937445.1_freshwater_MAG_---_Loc080925-7m_bin-0145.faa	92.2	91.3	0.9	0.9	6.9	219
GCA_903953375.1_freshwater_MAG_---_Loc080925-5m_bin-0951.faa	92.2	91.3	0.9	0.9	6.9	219
GCA_903959055.1_freshwater_MAG_---_Loc080925-4m_bin-0530.faa	92.2	91.3	0.9	0.9	6.9	219
GCA_009924125.1_ASM992412v1.faa	91.8	90.9	0.9	2.3	5.9	219
GCA_903943585.1_freshwater_MAG_---_Loc090907-4m_bin-420.faa	91.8	90.9	0.9	1.4	6.8	219
GCA_903879805.1_freshwater_MAG_---_ErkenSummer_bin-0736.faa	91.3	90.4	0.9	2.3	6.4	219
GCA_903937015.1_freshwater_MAG_---_Loc080925-6m_bin-1230.faa	90.4	89.5	0.9	1.8	7.8	219
GCA_903940335.1_freshwater_MAG_---_Loc090907-1m_bin-040.faa	90.4	89.5	0.9	3.7	5.9	219
GCA_903934845.1_freshwater_MAG_---_Loc090907-6m_bin-704.faa	89.9	89	0.9	2.3	7.8	219
GCA_903952565.1_freshwater_MAG_---_Loc080925-5-5m_bin-0273.faa	89.9	89	0.9	1.8	8.3	219
GCA_903917585.1_freshwater_MAG_---_Loclat_bin-14507.faa	85.4	84.5	0.9	3.7	10.9	219
GCA_009927945.1_ASM992794v1.faa	84.9	84	0.9	5.5	9.6	219
GCA_903959715.1_freshwater_MAG_---_Loc090402-7m_bin-1117.faa	81.7	80.8	0.9	3.7	14.6	219
GCA_903898475.1_freshwater_MAG_---_KT6_bin-167.faa	71.2	70.3	0.9	3.7	25.1	219
GCA_016892765.1_ASM1689276v1.faa	99.1	97.7	1.4	0	0.9	219
GCA_903858915.1_freshwater_MAG_---_KT_bin-2925.faa	68.1	66.7	1.4	2.7	29.2	219
GCA_902790255.1_Rumen_uncultured_genome_RUG13554.faa	58.9	57.5	1.4	4.1	37	219
GCA_018062005.1_ASM1806200v1.faa	54.4	53	1.4	7.3	38.3	219
GCA_903854845.1_freshwater_MAG_---_LJ_bin-4385.faa	68.9	66.2	2.7	9.6	21.5	219
GCA_009921385.1_ASM992138v1.faa	77.7	73.1	4.6	8.2	14.1	219
GCA_013286285.1_ASM1328628v1.faa	46.1	46.1	0	4.6	49.3	219
GCA_013289335.1_ASM1328933v1.faa	45.7	45.7	0	4.6	49.7	219
GCA_018333595.1_ASM1833359v1.faa	41.1	39.7	1.4	8.2	50.7	219
GCA_905479585.1_10_20180412_Bin_Bin_4_sub_1.faa	33.3	33.3	0	6.8	59.9	219
GCA_013154095.1_ASM1315409v1.faa	6.8	6.8	0	5.5	87.7	219
