## Supplementary material for "Host association and intracellularity evolved multiple times independently in the *Rickettsiales*": figures_and_supplementary_materials: Supplementary_table_4_rRNA_genes_preliminary_assemblies.xlsx

### Sheet: Trichorickettsia
Ribosomal RNA genes identified by barrnap in the preliminary assembly					BLASTn contig online				Blobology contig
Node	Start position	End position	Direction	Gene	Accession	Organism	%identity	evalue	length	GC	Coverage	Megablast best hit species	Megablast best hit order	Megablast best hit class	Megablast best hit domain
NODE_7597_length_1142_cov_9588.77_ID_2036094	118	991	-	16S ribosomal RNA (partial)	K01750.1	Paramecium primaurelia (mitochondrion)	87.232	0	1142	0.311734	17607.9	Paramecium primaurelia	Peniculida	Not annotated	Eukaryota
NODE_9065_length_936_cov_1.62049_ID_2039048	27	877	-	16S ribosomal RNA (partial)	MG603634.1	Euplotes sp. 1 MHP-2018	98.825	0	936	0.444444	355.993	Euplotes harpa	Euplotida	Not annotated	Eukaryota
NODE_647_length_15317_cov_183.622_ID_2022104	1061	1173	-	5S ribosomal RNA	J01872.1	Paramecium tetraurelia	99.091	2.5e-47	15317	0.310244	350.519	Paramecium tetraurelia	Peniculida	Not annotated	Eukaryota
NODE_647_length_15317_cov_183.622_ID_2022104	1643	1755	-	5S ribosomal RNA	J01872.1	Paramecium tetraurelia	100	5.37e-49	15317	0.310244	350.519	Paramecium tetraurelia	Peniculida	Not annotated	Eukaryota
NODE_862_length_12278_cov_164.048_ID_2022538	12053	12165	-	5S ribosomal RNA	J01872.1	Paramecium tetraurelia	100	5.37e-49	12278	0.286203	309.442	Paramecium tetraurelia	Peniculida	Not annotated	Eukaryota
NODE_19_length_97846_cov_140.277_ID_2020840	346	458	-	5S ribosomal RNA	J01872.1	Paramecium tetraurelia	100	5.37e-49	97846	0.262157	277.581	Paramecium tetraurelia	Peniculida	Not annotated	Eukaryota
NODE_1153_length_9732_cov_135.849_ID_2023128	3982	4094	+	5S ribosomal RNA	J01872.1	Paramecium tetraurelia	100	5.37e-49	9732	0.259967	245.913	Paramecium tetraurelia	Peniculida	Not annotated	Eukaryota
NODE_1153_length_9732_cov_135.849_ID_2023128	5950	6062	-	5S ribosomal RNA	J01872.1	Paramecium tetraurelia	100	5.37e-49	9732	0.259967	245.913	Paramecium tetraurelia	Peniculida	Not annotated	Eukaryota
NODE_3639_length_3059_cov_121.61_ID_2028132	1663	1775	+	5S ribosomal RNA	J01872.1	Paramecium tetraurelia	100	5.37e-49	3059	0.272311	194.204	Paramecium tetraurelia	Peniculida	Not annotated	Eukaryota
NODE_6235_length_1502_cov_126.592_ID_2033360	792	904	+	5S ribosomal RNA	J01872.1	Paramecium tetraurelia	100	5.37e-49	1502	0.235686	163.613	Paramecium tetraurelia	Peniculida	Not annotated	Eukaryota
NODE_698_length_14484_cov_80.5047_ID_2022206	6983	7095	+	5S ribosomal RNA	J01872.1	Paramecium tetraurelia	100	5.37e-49	14484	0.237158	151.858	Paramecium tetraurelia	Peniculida	Not annotated	Eukaryota
NODE_265_length_31221_cov_77.3572_ID_2021332	30961	31073	-	5S ribosomal RNA	J01872.1	Paramecium tetraurelia	100	5.37e-49	31221	0.251818	150.286	Paramecium tetraurelia	Peniculida	Not annotated	Eukaryota
NODE_2741_length_4182_cov_38.7971_ID_2026322	3938	4046	+	5S ribosomal RNA	J01872.1	Paramecium tetraurelia	100	1.93e-48	4182	0.23362	52.2504	Paramecium tetraurelia	Peniculida	Not annotated	Eukaryota
NODE_3601_length_3100_cov_25.673_ID_2028052	2	1152	+	16S ribosomal RNA (partial)	AF532187.1	Monochloroacetic-acid-degrading bacterium MCAA1	99.558	0	3100	0.552581	41.7358	Xanthobacter autotrophicus	Rhizobiales	Proteobacteria	Bacteria
NODE_29_length_86453_cov_19.7952_ID_2020860	23589	26327	+	23S ribosomal RNA	CP016305.1	Rickettsia sp. MEAM1	93.341	0	86453	0.340833	38.5524	Rickettsia bellii	Rickettsiales	Proteobacteria	Bacteria
NODE_29_length_86453_cov_19.7952_ID_2020860	26492	26602	+	5S ribosomal RNA	-				86453	0.340833	38.5524	Rickettsia bellii	Rickettsiales	Proteobacteria	Bacteria
NODE_1_length_923334_cov_18.7481_ID_2020804	110866	112182	-	16S ribosomal RNA	MF039744.1	Candidatus Trichorickettsia mobilis subsp. hyperinfectiva strain CyL 8-33	100	0	923334	0.340101	36.5687	Candidatus Trichorickettsia mobilis	Rickettsiales	Proteobacteria	Bacteria
NODE_8_length_134815_cov_13.6043_ID_2020818	1908	3387	-	16S ribosomal RNA	LC005602.1	Ancylobacter sp. TBD132	99.726	0	134815	0.677699	25.6675	Starkeya novella	Rhizobiales	Proteobacteria	Bacteria
NODE_452_length_21873_cov_11.6607_ID_2021706	21486	21595	-	5S ribosomal RNA	M34775.1	A.aquaticus	100	5.37e-49	21873	0.662918	22.5841	Starkeya novella	Rhizobiales	Proteobacteria	Bacteria
NODE_558_length_17394_cov_11.5226_ID_2021918	1591	3125	+	16S ribosomal RNA	KF441656.1	Ferribacterium sp. 7A-631	99.411	0	17394	0.49701	22.4494	Dechloromonas aromatica	Rhodocyclales	Proteobacteria	Bacteria
NODE_558_length_17394_cov_11.5226_ID_2021918	3563	6440	+	23S ribosomal RNA	CP031842.1	Dechloromonas sp. HYN0024	99.028	0	17394	0.49701	22.4494	Dechloromonas aromatica	Rhodocyclales	Proteobacteria	Bacteria
NODE_8745_length_969_cov_91.8397_ID_2038406	43	155	+	5S ribosomal RNA	J01872.1	Paramecium tetraurelia	100	5.37e-49	969	0.24355	18.5882	Paramecium tetraurelia	Peniculida	Not annotated	Eukaryota
NODE_4960_length_2058_cov_8.09086_ID_2030798	1158	1972	-	16S ribosomal RNA (partial)	JN383843.1	Sterkiella histriomuscorum (mitochondrion)	75.515	1.8e-98	2058	0.260447	17.5705	Oxytricha trifallax	Sporadotrichida	Not annotated	Eukaryota
NODE_16537_length_540_cov_1.68251_ID_2054148	240	349	-	5S ribosomal RNA	CP034588.1	Silicimonas algicola strain KC90	95.455	1.17e-40	540	0.52963	3.8463	Paracoccus aminophilus	Rhodobacterales	Proteobacteria	Bacteria

### Sheet: Mvenefica
Ribosomal RNA genes identified by barrnap in the preliminary assembly					BLASTn contig online				Blobology contig
Node	Start position	End position	Direction	Gene	Accession	Organism	%identity	evalue	length	GC	Coverage	Megablast best hit species	Megablast best hit order	Megablast best hit class	Megablast best hit domain
NODE_828_length_3913_cov_5066.93_ID_948767	1174	2092	-	16S ribosomal RNA (partial)	MG573198.1	Paramecium nephridiatum strain Sr 2-6	100	0	3913	0.412216	11285.1	Paramecium tetraurelia	Peniculida	Not annotated	Eukaryota
NODE_17774_length_225_cov_7421.93_ID_982653	6	118	+	5S ribosomal RNA	J01872.1	Paramecium tetraurelia	98.182	4.02e-46	225	0.382222	1642.74	Paramecium tetraurelia	Peniculida	Not annotated	Eukaryota
NODE_9075_length_636_cov_2463.19_ID_965315	491	603	+	5S ribosomal RNA	J01872.1	Paramecium tetraurelia	98.182	4.02e-46	636	0.287736	1272.14	Paramecium tetraurelia	Peniculida	Not annotated	Eukaryota
NODE_11014_length_422_cov_522.794_ID_969237	1	68	+	5S ribosomal RNA (partial)	J01872.1	Paramecium tetraurelia	98.529	1.92e-24	422	0.251185	1086.97	Paramecium tetraurelia	Peniculida	Not annotated	Eukaryota
NODE_2324_length_2271_cov_912.942_ID_951765	1529	1641	+	5S ribosomal RNA	J01872.1	Paramecium tetraurelia	98.182	4.02e-46	2271	0.305152	862.431	Paramecium tetraurelia	Peniculida	Not annotated	Eukaryota
NODE_21310_length_86_cov_14473.9_ID_989725	17	84	+	5S ribosomal RNA (partial)	J01872.1	Paramecium tetraurelia	98.438	3.22e-22	86	0.476744	835.465	Paramecium tetraurelia	Peniculida	Not annotated	Eukaryota
NODE_10330_length_482_cov_429.185_ID_967875	3	61	-	5S ribosomal RNA (partial)	J01872.1	Paramecium tetraurelia	98.182	3.24e-17	482	0.232365	787.241	Tetrahymena thermophila	Hymenostomatida	Not annotated	Eukaryota
NODE_960_length_3647_cov_501.211_ID_949029	3546	3642	-	5S ribosomal RNA	J01872.1	Paramecium tetraurelia	98.969	1.46e-40	3647	0.331231	718.854	Paramecium tetraurelia	Peniculida	Not annotated	Eukaryota
NODE_6432_length_1036_cov_1651.97_ID_959985	6	102	+	5S ribosomal RNA	J01872.1	Paramecium tetraurelia	97.938	6.78e-39	1036	0.307915	665.324	Paramecium tetraurelia	Peniculida	Not annotated	Eukaryota
NODE_6432_length_1036_cov_1651.97_ID_959985	916	1028	-	5S ribosomal RNA	J01872.1	Paramecium tetraurelia	98.182	4.02e-46	1036	0.307915	665.324	Paramecium tetraurelia	Peniculida	Not annotated	Eukaryota
NODE_9370_length_594_cov_2624.72_ID_965919	16	128	-	5S ribosomal RNA	J01872.1	Paramecium tetraurelia	98.182	4.02e-46	594	0.276094	654.847	Paramecium tetraurelia	Peniculida	Not annotated	Eukaryota
NODE_7940_length_795_cov_1959.46_ID_963029	16	128	-	5S ribosomal RNA	J01872.1	Paramecium tetraurelia	97.273	1.87e-44	795	0.344654	621.074	Paramecium tetraurelia	Peniculida	Not annotated	Eukaryota
NODE_7940_length_795_cov_1959.46_ID_963029	734	792	+	5S ribosomal RNA (partial)	J01872.1	Paramecium tetraurelia	98.182	3.24e-17	795	0.344654	621.074	Paramecium tetraurelia	Peniculida	Not annotated	Eukaryota
NODE_11_length_21272_cov_457.219_ID_947127	382	1876	-	16S ribosomal RNA	KT851791.1	Uncultured bacterium	99.247	0	21272	0.358687	595.702	uncultured bacterium	Not annotated	Not annotated	Bacteria
NODE_7328_length_890_cov_1799.34_ID_961793	1	68	+	5S ribosomal RNA (partial)	J01872.1	Paramecium tetraurelia	98.529	1.92e-24	890	0.31573	577.247	Paramecium tetraurelia	Peniculida	Not annotated	Eukaryota
NODE_7328_length_890_cov_1799.34_ID_961793	690	802	-	5S ribosomal RNA	J01872.1	Paramecium tetraurelia	98.182	4.02e-46	890	0.31573	577.247	Paramecium tetraurelia	Peniculida	Not annotated	Eukaryota
NODE_8_length_22367_cov_256.986_ID_947121	10382	10491	-	5S ribosomal RNA	CP035376.1	Luteimonas sp. YGD11-2	80.412	7.07e-09	22367	0.364018	569.526	Rickettsia japonica	Rickettsiales	Proteobacteria	Bacteria
NODE_9716_length_547_cov_2825.84_ID_966639	11	123	-	5S ribosomal RNA	J01872.1	Paramecium tetraurelia	98.182	4.02e-46	547	0.301645	568.428	Paramecium tetraurelia	Peniculida	Not annotated	Eukaryota
NODE_1412_length_3020_cov_603.821_ID_949933	2540	2652	-	5S ribosomal RNA	J01872.1	Paramecium tetraurelia	98.182	4.02e-46	3020	0.315563	561.899	Paramecium tetraurelia	Peniculida	Not annotated	Eukaryota
NODE_10518_length_462_cov_250.049_ID_968255	395	462	-	5S ribosomal RNA (partial)	J01872.1	Paramecium tetraurelia	98.529	1.92e-24	462	0.255411	542.909	Paramecium tetraurelia	Peniculida	Not annotated	Eukaryota
NODE_10531_length_461_cov_474.641_ID_968281	3	70	-	5S ribosomal RNA (partial)	J01872.1	Paramecium tetraurelia	98.438	3.22e-22	461	0.286334	533.612	Paramecium tetraurelia	Peniculida	Not annotated	Eukaryota
NODE_9953_length_521_cov_211.912_ID_967113	1	72	-	5S ribosomal RNA (partial)	J01872.1	Paramecium tetraurelia	98.551	5.35e-25	521	0.28215	431.547	Paramecium tetraurelia	Peniculida	Not annotated	Eukaryota
NODE_2732_length_2046_cov_392.234_ID_952583	1945	2041	-	5S ribosomal RNA	J01872.1	Paramecium tetraurelia	98.969	1.46e-40	2046	0.312805	198.674	Paramecium tetraurelia	Peniculida	Not annotated	Eukaryota
NODE_19986_length_128_cov_19932_ID_987077	11	123	-	5S ribosomal RNA	J01872.1	Paramecium tetraurelia	98.182	4.02e-46	128	0.515625	195.617	Paramecium tetraurelia	Peniculida	Not annotated	Eukaryota
NODE_10369_length_478_cov_306.259_ID_967957	411	478	-	5S ribosomal RNA (partial)	J01872.1	Paramecium tetraurelia	98.529	1.92e-24	478	0.257322	168.851	Paramecium tetraurelia	Peniculida	Not annotated	Eukaryota
NODE_18898_length_154_cov_43.8182_ID_984901	9	121	+	5S ribosomal RNA	J01872.1	Paramecium tetraurelia	97.273	1.87e-44	154	0.467532	158.071	Paramecium tetraurelia	Peniculida	Not annotated	Eukaryota
NODE_10835_length_437_cov_579.358_ID_968885	370	437	-	5S ribosomal RNA (partial)	J01872.1	Paramecium tetraurelia	98.529	1.92e-24	437	0.340961	109.263	Paramecium tetraurelia	Peniculida	Not annotated	Eukaryota
NODE_11322_length_399_cov_328.587_ID_969851	332	399	-	5S ribosomal RNA (partial)	J01872.1	Paramecium tetraurelia	98.529	1.92e-24	399	0.260652	70.8772	Paramecium tetraurelia	Peniculida	Not annotated	Eukaryota
NODE_6364_length_1046_cov_96.7513_ID_959849	977	1044	+	5S ribosomal RNA (partial)	J01872.1	Paramecium tetraurelia	98.438	3.22e-22	1046	0.320268	65.6291	Paramecium tetraurelia	Peniculida	Not annotated	Eukaryota
NODE_21011_length_93_cov_23015.5_ID_989127	2	88	-	5S ribosomal RNA (partial)	J01872.1	Paramecium tetraurelia	98.81	2.45e-33	93	0.516129	48.1828	Paramecium tetraurelia	Peniculida	Not annotated	Eukaryota
NODE_11004_length_423_cov_179.89_ID_969217	356	423	-	5S ribosomal RNA (partial)	J01872.1	Paramecium tetraurelia	98.529	1.92e-24	423	0.252955	36.6832	Paramecium tetraurelia	Peniculida	Not annotated	Eukaryota
NODE_21605_length_81_cov_6890_ID_990315	3	61	-	5S ribosomal RNA (partial)	J01872.1	Paramecium tetraurelia	98.182	3.24e-17	81	0.444444	23.5432	Tetrahymena thermophila	Hymenostomatida	Not annotated	Eukaryota
NODE_21705_length_80_cov_26335_ID_990515	1	72	-	5S ribosomal RNA (partial)	J01872.1	Paramecium tetraurelia	98.551	5.35e-25	80	0.4875	10.9125	Paramecium tetraurelia	Peniculida	Not annotated	Eukaryota
NODE_21819_length_78_cov_56_ID_990743	2	70	-	5S ribosomal RNA (partial)	J01872.1	Paramecium tetraurelia	98.462	8.95e-23	78	0.512821	8.20513	Paramecium tetraurelia	Peniculida	Not annotated	Eukaryota
NODE_20887_length_96_cov_2874.68_ID_988879	29	96	-	5S ribosomal RNA (partial)	J01872.1	Paramecium tetraurelia	98.529	1.92e-24	96	0.458333	7.75	Paramecium tetraurelia	Peniculida	Not annotated	Eukaryota
NODE_21815_length_78_cov_26_ID_990735	2	70	-	5S ribosomal RNA (partial)	J01872.1	Paramecium tetraurelia	98.462	8.95e-23	78	0.5	7.28205	Paramecium tetraurelia	Peniculida	Not annotated	Eukaryota

### Sheet: NDG2
Ribosomal RNA genes identified by barrnap in the preliminary assembly					BLASTn contig online				Blobology contig
Node	Start position	End position	Direction	Gene	Accession	Organism	%identity	evalue	length	GC	Coverage	Megablast best hit species	Megablast best hit order	Megablast best hit class	Megablast best hit domain
NODE_2_length_738873_cov_2044.32	424660	426189	+	16S ribosomal RNA	CP030085.1	Polynucleobacter paneuropaeus strain MG-25-Pas1-D2	98.954	0	738873	0.448938	4363.69	Polynucleobacter necessarius	Burkholderiales	Proteobacteria	Bacteria
NODE_2_length_738873_cov_2044.32	426699	429566	+	23S ribosomal RNA	CP015018.1	Polynucleobacter asymbioticus strain Tro8F10W22	98.502	0	738873	0.448938	4363.69	Polynucleobacter necessarius	Burkholderiales	Proteobacteria	Bacteria
NODE_2_length_738873_cov_2044.32	429678	429785	+	5S ribosomal RNA	LT615228.1	Polynucleobacter necessarius isolate PPGSP1	100	8.69e-47	738873	0.448938	4363.69	Polynucleobacter necessarius	Burkholderiales	Proteobacteria	Bacteria
NODE_228_length_4922_cov_1307.07	1286	4035	+	23S ribosomal RNA	CP004403.1	Endosymbiont of Acanthamoeba sp. UWC8	87.175	0	4922	0.41792	1664.01	endosymbiont of Acanthamoeba sp. UWC8	Rickettsiales	Proteobacteria	Bacteria
NODE_228_length_4922_cov_1307.07	4126	4236	+	5S ribosomal RNA	CP004403.1	Endosymbiont of Acanthamoeba sp. UWC8	91.176	1.49e-29	4922	0.41792	1664.01	endosymbiont of Acanthamoeba sp. UWC8	Rickettsiales	Proteobacteria	Bacteria
NODE_11_length_50004_cov_434.489	42063	42172	-	5S ribosomal RNA	CP035376.1	Luteimonas sp. YGD11-2	82.474	9.13e-12	50004	0.347072	914.369	Rickettsia philipii	Rickettsiales	Proteobacteria	Bacteria
NODE_11_length_50004_cov_434.489	42403	45148	-	23S ribosomal RNA	CP032049.1	Rickettsia japonica strain LA4/2015	91.364	0	50004	0.347072	914.369	Rickettsia philipii	Rickettsiales	Proteobacteria	Bacteria
NODE_4_length_139862_cov_420.332	86545	88040	+	16S ribosomal RNA	LC004724.1	Rickettsiaceae endosymbiont of Carteria cerasiformis	99.532	0	139862	0.338734	899.128	Rickettsiaceae endosymbiont of Carteria cerasiformis	Rickettsiales	Proteobacteria	Bacteria
NODE_221_length_5084_cov_306.566	3273	4766	+	16S ribosomal RNA	JQ337869.1	Uncultured bacterium associated to Eutreptiella sp.	96.514	0	5084	0.387687	648.223	uncultured bacterium	Not annotated	Not annotated	Bacteria
NODE_402_length_2787_cov_17.4239	554	2335	+	23S ribosomal RNA (partial)	GQ903131.1	Moneuplotes crassus (mitochondrion)	79.318	9.35e-176	2787	0.257625	37.2479	Moneuplotes crassus	Euplotida	Not annotated	Eukaryota
NODE_148_length_7572_cov_13.6532	2046	4338	-	23S ribosomal RNA (partial)	AF223571.1	Euplotes aediculatus	97.132	0	7572	0.469229	31.1208	Euplotes aediculatus	Euplotida	Not annotated	Eukaryota
NODE_148_length_7572_cov_13.6532	4421	5353	-	16S ribosomal RNA (partial)	KX516660.1	Euplotes woodruffi isolate Z1	100	0	7572	0.469229	31.1208	Euplotes aediculatus	Euplotida	Not annotated	Eukaryota
NODE_816_length_1371_cov_12.8114	58	872	+	16S ribosomal RNA (partial)	JN383843.1	Sterkiella histriomuscorum (mitochondrion)	75.515	1.74e-98	1371	0.273523	26.4165	Oxytricha trifallax	Sporadotrichida	Not annotated	Eukaryota
NODE_1097_length_1066_cov_1.27199	209	318	+	5S ribosomal RNA	CP034588.1	Silicimonas algicola	95.455	1.13e-40	1066	0.546904	8.35741	Paracoccus aminophilus	Rhodobacterales	Proteobacteria	Bacteria
NODE_876_length_1288_cov_2.55739	401	1288	+	16S ribosomal RNA (partial)	MH424889.1	Komagataeibacter oboediens strain HWW134	96.276	0	1288	0.420807	6.6972	Komagataeibacter xylinus	Rhodospirillales	Proteobacteria	Bacteria
NODE_370_length_3224_cov_2.46806	122	1053	-	16S ribosomal RNA (partial)	KY457496.1	Hyalomma truncatum	100	0	3224	0.561725	6.44231	Hyalomma lusitanicum	Ixodida	Arthropoda	Eukaryota
NODE_19570_length_248_cov_1.36257	2	76	-	5S ribosomal RNA (partial)	XR_002687083.1	Varroa jacobsoni	89.333	3.26e-16	248	0.512097	3.52419	Not annotated	Not annotated	Not annotated	Not annotated

### Sheet: Cyrtobacter
Ribosomal RNA genes identified by barrnap in the preliminary assembly					BLASTn contig online				Blobology contig
Node	Start position	End position	Direction	Gene	Accession	Organism	%identity	evalue	length	GC	Coverage	Megablast best hit species	Megablast best hit order	Megablast best hit class	Megablast best hit domain
NODE_782_length_6301_cov_326.709_ID_5066044	2131	3623	-	16S ribosomal RNA	FN552698.1	Candidatus Cyrtobacter comes	100	0	6301	0.356927	668.69	Candidatus Cyrtobacter comes	Rickettsiales	Proteobacteria	Bacteria
NODE_1322_length_5346_cov_348.097_ID_5067124	230	3100	+	23S ribosomal RNA	LT615227.1	Polynucleobacter necessarius isolate PPGSP8	99.861	0	5346	0.479985	557.691	Polynucleobacter necessarius	Burkholderiales	Proteobacteria	Bacteria
NODE_32400_length_812_cov_251.723_ID_5129598	3	810	-	16S ribosomal RNA (partial)	LT615227.1	Polynucleobacter necessarius isolate PPGSP8	100	0	812	0.51601	330.764	Polynucleobacter sp. Bod2	Burkholderiales	Proteobacteria	Bacteria
NODE_70010_length_317_cov_119.617_ID_5204758	99	208	+	5S ribosomal RNA	AJ698368.1	Euplotes vannus macronuclear	98.182	2.09e-44	317	0.583596	61.0473	Euplotes octocarinatus	Euplotida	Not annotated	Eukaryota
NODE_9375_length_2289_cov_29.7668_ID_5083298	1831	1940	+	5S ribosomal RNA	AJ698368.1	Euplotes vannus macronuclear	98.182	2.09e-44	2289	0.469201	49.9969	Euplotes octocarinatus	Euplotida	Not annotated	Eukaryota
NODE_70_length_13423_cov_21.305_ID_5064608	9733	12610	-	23S ribosomal RNA	CP031842.1	Dechloromonas sp. HYN0024	99.062	0	13423	0.48469	37.5682	Dechloromonas aromatica	Rhodocyclales	Proteobacteria	Bacteria
NODE_23642_length_1136_cov_32.0982_ID_5112002	165	1136	+	16S ribosomal RNA (partial)	AB240471.1	Uncultured bacterium (Dechloromonas)	99.897	0	1136	0.514965	32.8688	uncultured bacterium	Not annotated	Not annotated	Bacteria
NODE_11295_length_2038_cov_9.53799_ID_5087180	1143	1957	-	16S ribosomal RNA (partial)	JN383843.1	Sterkiella histriomuscorum mitochondrion	75.515	3.24e-97	2038	0.254661	20.8346	Oxytricha trifallax	Sporadotrichida	Not annotated	Eukaryota
NODE_9977_length_2205_cov_5.01363_ID_5084510	1	1961	-	23S ribosomal RNA (partial)	CP009442.1	Francisella philomiragia strain O#319-036	99.847	0	2205	0.470295	13.073	Francisella philomiragia	Thiotrichales	Proteobacteria	Bacteria
NODE_15102_length_1665_cov_4.21222_ID_5094860	150	1397	+	16S ribosomal RNA (partial)	KU578548.1	Uncultured bacterium clone E133_H04	73.67	1.95e-94	1665	0.344745	10.2547	Thecamonas trahens	Not annotated	Not annotated	Eukaryota
NODE_6162_length_2885_cov_3.66311_ID_5076852	44	2040	-	23S ribosomal RNA (partial)	FJ030888.1	Thraustochytrium aureum strain ATCC 34304	96.414	0	2885	0.453033	8.84298	Thraustochytrium aureum	Labyrinthulomycetes	Not annotated	Eukaryota
NODE_27487_length_975_cov_2.94321_ID_5119714	10	866	+	16S ribosomal RNA (partial)	K01750.1	Paramecium primaurelia mt	86.967	0	975	0.323077	5.81128	Paramecium primaurelia	Peniculida	Not annotated	Eukaryota
NODE_70408_length_315_cov_1.76471_ID_5205552	85	193	+	5S ribosomal RNA	-				315	0.488889	5.32063	Not annotated	Not annotated	Not annotated	Not annotated
NODE_74753_length_294_cov_1.12442_ID_5214200	83	193	+	5S ribosomal RNA	FJ872375.1	Uncultured Verrucomicrobia bacterium clone 286	85.263	4.69e-16	294	0.561224	2.77891	uncultured Verrucomicrobia bacterium	Not annotated	Verrucomicrobia	Bacteria
NODE_93204_length_250_cov_0.843931_ID_5250962	2	88	-	5S ribosomal RNA (partial)	J01872.1	Paramecium tetraurelia	100	2.74e-33	250	0.34	1.2	Paramecium tetraurelia	Peniculida	Not annotated	Eukaryota

### Sheet: Fcryptica
Ribosomal RNA genes identified by barrnap in the preliminary assembly					BLASTn contig online				Blobology contig
Node	Start position	End position	Direction	Gene	Accession	Organism	%identity	evalue	length	GC	Coverage	Megablast best hit species	Megablast best hit order	Megablast best hit class	Megablast best hit domain
NODE_3450_length_5693_cov_2695.46_ID_1116401	1492	2410	-	16S ribosomal RNA (partial)	KX712111.1	Paramecium biaurelia	100	0	5693	0.368874	5944.93	Paramecium tetraurelia	Peniculida	Not annotated	Eukaryota
NODE_604_length_19498_cov_1652.54_ID_1110703	3874	4976	+	16S ribosomal RNA (partial)	K01750.1	Paramecium primaurelia (mitochondrion)	97.014	0	19498	0.354447	3257.08	Paramecium aurelia	Peniculida	Not annotated	Eukaryota
NODE_604_length_19498_cov_1652.54_ID_1110703	16236	18536	+	23S ribosomal RNA (partial)	X15917.1	Paramecium aurelia (mitochondrion)	97.784	0	19498	0.354447	3257.08	Paramecium aurelia	Peniculida	Not annotated	Eukaryota
NODE_1651_length_10964_cov_147.011_ID_1112797	4232	5729	+	16S ribosomal RNA	KU736844.1	Candidatus Bealeia paramacronuclearis isolate US_Bl 11III1	100	0	10964	0.464338	312.905	uncultured nuHF2 cluster bacterium HF0130_29D04	Not annotated	Not annotated	Bacteria
NODE_1651_length_10964_cov_147.011_ID_1112797	6224	8965	+	23S ribosomal RNA	CP008936.1	Candidatus Paracaedimonas acanthamoebae	88.481	0	10964	0.464338	312.905	uncultured nuHF2 cluster bacterium HF0130_29D04	Not annotated	Not annotated	Bacteria
NODE_1651_length_10964_cov_147.011_ID_1112797	9028	9137	+	5S ribosomal RNA	NR_075655.1	Hirschia baltica	89.216	1,15E-026	10964	0.464338	312.905	uncultured nuHF2 cluster bacterium HF0130_29D04	Not annotated	Not annotated	Bacteria
NODE_2_length_238596_cov_132.733_ID_1109497	109126	110643	+	16S ribosomal RNA	KU736846.1	Candidatus Fokinia cryptica isolate US_Bl 11III1	99.931	0	238596	0.334599	301.992	uncultured Rickettsiales bacterium	Rickettsiales	Proteobacteria	Bacteria
NODE_237_length_27485_cov_126.967_ID_1109969	17632	17739	-	5S ribosomal RNA	CP025989.1	Candidatus Fokinia solitaria isolate Rio ETE_ALG 3VII	99.074	1,12E-046	27485	0.338621	281.37	endosymbiont of Acanthamoeba sp. UWC8	Rickettsiales	Proteobacteria	Bacteria
NODE_237_length_27485_cov_126.967_ID_1109969	17910	20605	-	23S ribosomal RNA	CP025989.1	Candidatus Fokinia solitaria isolate Rio ETE_ALG 3VII	98.035	0	27485	0.338621	281.37	endosymbiont of Acanthamoeba sp. UWC8	Rickettsiales	Proteobacteria	Bacteria
NODE_1145_length_14072_cov_79.1862_ID_1111785	6436	6548	-	5S ribosomal RNA	J01872.1	Paramecium tetraurelia	100	1,86E-049	14072	0.256325	176.881	Paramecium tetraurelia	Peniculida	Not annotated	Eukaryota
NODE_36_length_44675_cov_76.1712_ID_1109565	20388	20500	-	5S ribosomal RNA	J01872.1	Paramecium tetraurelia	100	1,86E-049	44675	0.24714	175.557	Paramecium tetraurelia	Peniculida	Not annotated	Eukaryota
NODE_780_length_17458_cov_72.2148_ID_1111055	10414	10526	-	5S ribosomal RNA	J01872.1	Paramecium tetraurelia	100	1,86E-049	17458	0.240406	160.881	Paramecium tetraurelia	Peniculida	Not annotated	Eukaryota
NODE_679_length_18490_cov_67.2127_ID_1110853	12156	12268	+	5S ribosomal RNA	J01872.1	Paramecium tetraurelia	100	1,86E-049	18490	0.24781	150.17	Paramecium tetraurelia	Peniculida	Not annotated	Eukaryota
NODE_3880_length_4969_cov_70.9855_ID_1117261	3933	4045	+	5S ribosomal RNA	J01872.1	Paramecium tetraurelia	100	1,86E-049	4969	0.25317	135.108	Paramecium tetraurelia	Peniculida	Not annotated	Eukaryota
NODE_2084_length_9288_cov_62.4173_ID_1113667	1618	1730	-	5S ribosomal RNA	J01872.1	Paramecium tetraurelia	100	1,86E-049	9288	0.231374	130.269	Paramecium tetraurelia	Peniculida	Not annotated	Eukaryota
NODE_446_length_22469_cov_58.9913_ID_1110387	13647	13759	-	5S ribosomal RNA	J01872.1	Paramecium tetraurelia	100	1,86E-049	22469	0.242067	126.917	Paramecium tetraurelia	Peniculida	Not annotated	Eukaryota
NODE_446_length_22469_cov_58.9913_ID_1110387	20249	20361	-	5S ribosomal RNA	J01872.1	Paramecium tetraurelia	100	1,86E-049	22469	0.242067	126.917	Paramecium tetraurelia	Peniculida	Not annotated	Eukaryota
NODE_2990_length_6589_cov_62.939_ID_1115481	6444	6556	-	5S ribosomal RNA	J01872.1	Paramecium tetraurelia	100	1,86E-049	6589	0.239642	120.558	Paramecium tetraurelia	Peniculida	Not annotated	Eukaryota
NODE_3467_length_5649_cov_55.2647_ID_1116435	1459	1571	-	5S ribosomal RNA	J01872.1	Paramecium tetraurelia	100	1,86E-049	5649	0.260223	104.912	Paramecium tetraurelia	Peniculida	Not annotated	Eukaryota
NODE_2256_length_8664_cov_49.6791_ID_1114011	1610	1722	+	5S ribosomal RNA	J01872.1	Paramecium tetraurelia	100	1,86E-049	8664	0.252308	99.8457	Paramecium tetraurelia	Peniculida	Not annotated	Eukaryota
NODE_3448_length_5697_cov_52.8896_ID_1116397	3218	3330	-	5S ribosomal RNA	J01872.1	Paramecium tetraurelia	100	1,86E-049	5697	0.245743	98.9414	Paramecium tetraurelia	Peniculida	Not annotated	Eukaryota
NODE_2041_length_9421_cov_36.5629_ID_1113581	1750	1860	-	5S ribosomal RNA	-				9421	0.251778	86.3513	Paramecium tetraurelia	Peniculida	Not annotated	Eukaryota
NODE_1135_length_14215_cov_39.7109_ID_1111765	4732	4844	-	5S ribosomal RNA	J01872.1	Paramecium tetraurelia	100	1,86E-049	14215	0.232008	84.2143	Paramecium tetraurelia	Peniculida	Not annotated	Eukaryota
NODE_3219_length_6089_cov_34.8864_ID_1115939	6021	6088	+	5S ribosomal RNA (partial)	J01872.1	Paramecium tetraurelia	100	6,92E-024	6089	0.249795	83.8075	Paramecium tetraurelia	Peniculida	Not annotated	Eukaryota
NODE_6145_length_2539_cov_56.7612_ID_1121791	1457	1569	+	5S ribosomal RNA	J01872.1	Paramecium tetraurelia	100	1,86E-049	2539	0.248129	77.4167	Paramecium tetraurelia	Peniculida	Not annotated	Eukaryota
NODE_4061_length_4686_cov_37.1584_ID_1117623	2813	2925	+	5S ribosomal RNA	J01872.1	Paramecium tetraurelia	100	1,86E-049	4686	0.223005	59.8807	Paramecium tetraurelia	Peniculida	Not annotated	Eukaryota
NODE_5131_length_3385_cov_25.8848_ID_1119761	3317	3384	+	5S ribosomal RNA (partial)	J01872.1	Paramecium tetraurelia	100	6,92E-024	3385	0.240473	58.5297	Paramecium tetraurelia	Peniculida	Not annotated	Eukaryota
NODE_11076_length_824_cov_18.7845_ID_1131677	3	61	-	5S ribosomal RNA (partial)	J01872.1	Paramecium tetraurelia	100	6,97E-019	824	0.241505	51.5825	Paramecium tetraurelia	Peniculida	Not annotated	Eukaryota
NODE_11413_length_764_cov_26.7237_ID_1132359	692	764	+	5S ribosomal RNA (partial)	J01872.1	Paramecium tetraurelia	100	1,15E-026	764	0.235602	45.8639	Paramecium tetraurelia	Peniculida	Not annotated	Eukaryota
NODE_11954_length_695_cov_109.343_ID_1133441	579	691	+	5S ribosomal RNA	J01872.1	Paramecium tetraurelia	100	1,86E-049	695	0.251799	42.3899	Paramecium tetraurelia	Peniculida	Not annotated	Eukaryota
NODE_26173_length_136_cov_1069.83_ID_1161839	15	127	-	5S ribosomal RNA	J01872.1	Paramecium tetraurelia	100	1,86E-049	136	0.485294	6.33824	Paramecium tetraurelia	Peniculida	Not annotated	Eukaryota

### Sheet: Lyticum
Ribosomal RNA genes identified by barrnap in the preliminary assembly					BLASTn contig online				Blobology contig
Node	Start position	End position	Direction	Gene	Accession	Organism	%identity	evalue	length	GC	Coverage	Megablast best hit species	Megablast best hit order	Megablast best hit class	Megablast best hit domain
NODE_2711_length_7825_cov_9161.23	314	1416	+	16S ribosomal RNA (partial)	K01750.1	Paramecium primaurelia (mitochondrion)	97.014	0	7825	0.357572	20140.7	Paramecium aurelia	Peniculida	Not annotated	Eukaryota
NODE_5709_length_2646_cov_7798.76	1	1715	+	23S ribosomal RNA (partial)	X15917.1	Paramecium aurelia (mitochondrion)	97.843	0	2646	0.343159	16685.1	Paramecium aurelia	Peniculida	Not annotated	Eukaryota
NODE_2885_length_7113_cov_7661.78	2308	3226	+	16S ribosomal RNA (partial)	KX712111.1	Paramecium biaurelia isolate US_Bl 12I1	100	0	7113	0.415999	16614.8	Paramecium tetraurelia	Peniculida	Not annotated	Eukaryota
NODE_2885_length_7113_cov_7661.78	3355	5685	+	23S ribosomal RNA (partial)	EU828456.1	Paramecium tetraurelia	99.311	0	7113	0.415999	16614.8	Paramecium tetraurelia	Peniculida	Not annotated	Eukaryota
NODE_4080_length_4258_cov_393.748	1036	3846	-	23S ribosomal RNA	CP004403.1	Endosymbiont of Acanthamoeba sp. UWC8	84.235	0	4258	0.368718	843.749	endosymbiont of Acanthamoeba sp. UWC8	Rickettsiales	Proteobacteria	Bacteria
NODE_11772_length_1187_cov_210.443	1	1180	+	16S ribosomal RNA (partial)	NR_044225.1	Pseudoxanthobacter soli strain CC4	97.66	0	1187	0.565291	421.633	Pseudoxanthobacter soli	Rhizobiales	Proteobacteria	Bacteria
NODE_54_length_95867_cov_115.354	12225	13711	-	16S ribosomal RNA	HF969040.1	Lyticum sinuosum strain USBL-36I1	99.93	0	95867	0.247583	258.447	Lyticum sinuosum	Rickettsiales	Proteobacteria	Bacteria
NODE_192_length_62205_cov_60.4436	27556	27668	-	5S ribosomal RNA	J01872.1	Paramecium tetraurelia	100	5,37E-049	62205	0.247167	132.863	Paramecium tetraurelia	Peniculida	Not annotated	Eukaryota
NODE_485_length_39777_cov_61.6018	21808	21920	+	5S ribosomal RNA	J01872.1	Paramecium tetraurelia	100	4,58E-049	39777	0.247882	131.926	Paramecium tetraurelia	Peniculida	Not annotated	Eukaryota
NODE_57_length_94560_cov_56.9509	31954	32066	+	5S ribosomal RNA	J01872.1	Paramecium tetraurelia	100	5,37E-049	94560	0.244871	124.646	Paramecium tetraurelia	Peniculida	Not annotated	Eukaryota
NODE_57_length_94560_cov_56.9509	33657	33769	+	5S ribosomal RNA	J01872.1	Paramecium tetraurelia	100	5,37E-049	94560	0.244871	124.646	Paramecium tetraurelia	Peniculida	Not annotated	Eukaryota
NODE_163_length_66078_cov_55.2741	36150	36262	-	5S ribosomal RNA	J01872.1	Paramecium tetraurelia	100	5,37E-049	66078	0.244892	121.363	Paramecium tetraurelia	Peniculida	Not annotated	Eukaryota
NODE_261_length_54653_cov_56.2154	19187	19299	-	5S ribosomal RNA	J01872.1	Paramecium tetraurelia	100	5,37E-049	54653	0.242311	121.006	Paramecium tetraurelia	Peniculida	Not annotated	Eukaryota
NODE_425_length_42967_cov_61.345	10965	11077	-	5S ribosomal RNA	J01872.1	Paramecium tetraurelia	100	4,58E-049	42967	0.23944	120.849	Paramecium tetraurelia	Peniculida	Not annotated	Eukaryota
NODE_425_length_42967_cov_61.345	32596	32708	-	5S ribosomal RNA	J01872.1	Paramecium tetraurelia	100	4,58E-049	42967	0.23944	120.849	Paramecium tetraurelia	Peniculida	Not annotated	Eukaryota
NODE_425_length_42967_cov_61.345	39199	39311	-	5S ribosomal RNA	J01872.1	Paramecium tetraurelia	100	4,58E-049	42967	0.23944	120.849	Paramecium tetraurelia	Peniculida	Not annotated	Eukaryota
NODE_195_length_61915_cov_54.873	46941	47053	+	5S ribosomal RNA	J01872.1	Paramecium tetraurelia	100	5,37E-049	61915	0.250295	120.425	Paramecium tetraurelia	Peniculida	Not annotated	Eukaryota
NODE_82_length_87318_cov_55.4966	6431	6543	-	5S ribosomal RNA	J01872.1	Paramecium tetraurelia	100	5,37E-049	87318	0.2425616711331	119.734	Paramecium tetraurelia	Peniculida	Not annotated	Eukaryota
NODE_82_length_87318_cov_55.4966	48556	48668	+	5S ribosomal RNA	J01872.1	Paramecium tetraurelia	100	5,37E-049	87318	0.2425616711331	119.734	Paramecium tetraurelia	Peniculida	Not annotated	Eukaryota
NODE_208_length_60461_cov_55.8159	34455	34567	-	5S ribosomal RNA	J01872.1	Paramecium tetraurelia	100	5,37E-049	60461	0.244339	119.489	Paramecium tetraurelia	Peniculida	Not annotated	Eukaryota
NODE_208_length_60461_cov_55.8159	55768	55880	+	5S ribosomal RNA	J01872.1	Paramecium tetraurelia	100	5,37E-049	60461	0.244339	119.489	Paramecium tetraurelia	Peniculida	Not annotated	Eukaryota
NODE_262_length_54627_cov_52.9425	19435	19547	+	5S ribosomal RNA	J01872.1	Paramecium tetraurelia	100	5,37E-049	54627	0.236019	115.337	Paramecium tetraurelia	Peniculida	Not annotated	Eukaryota
NODE_46_length_99260_cov_51.931	66186	66298	-	5S ribosomal RNA	J01872.1	Paramecium tetraurelia	100	4,58E-049	99260	0.245587	115.291	Paramecium tetraurelia	Peniculida	Not annotated	Eukaryota
NODE_138_length_70970_cov_52.161	41415	41527	-	5S ribosomal RNA	J01872.1	Paramecium tetraurelia	100	5,37E-049	70970	0.237269	113.128	Paramecium tetraurelia	Peniculida	Not annotated	Eukaryota
NODE_4145_length_4150_cov_49.8858	2987	4149	-	16S ribosomal RNA (partial)	CP027657.1	Pseudomonas mendocina strain NEB698	100	0	4150	0.516145	112.335	Pseudomonas pseudoalcaligenes	Pseudomonadales	Proteobacteria	Bacteria
NODE_4145_length_4150_cov_49.8858	1	2472	-	23S ribosomal RNA (partial)	CP027657.1	Pseudomonas mendocina strain NEB698	100	0	4150	0.516145	112.335	Pseudomonas pseudoalcaligenes	Pseudomonadales	Proteobacteria	Bacteria
NODE_4_length_207728_cov_50.4995	40425	40537	-	5S ribosomal RNA	J01872.1	Paramecium tetraurelia	100	4,58E-049	207728	0.237089	112.245	Paramecium tetraurelia	Peniculida	Not annotated	Eukaryota
NODE_4_length_207728_cov_50.4995	42198	42310	-	5S ribosomal RNA	J01872.1	Paramecium tetraurelia	100	5,37E-049	207728	0.237089	112.245	Paramecium tetraurelia	Peniculida	Not annotated	Eukaryota
NODE_107_length_77305_cov_47.6987	62265	62377	+	5S ribosomal RNA	J01872.1	Paramecium tetraurelia	100	5,37E-049	77305	0.237255	103.339	Paramecium tetraurelia	Peniculida	Not annotated	Eukaryota
NODE_19681_length_766_cov_51.6023	20	125	-	5S ribosomal RNA	CP031606.1	Pseudomonas sp. PhDV1	100	8,99E-047	766	0.522193	101.926	Pseudomonas pseudoalcaligenes	Pseudomonadales	Proteobacteria	Bacteria
NODE_621_length_34833_cov_45.2248	1009	1121	+	5S ribosomal RNA	J01872.1	Paramecium tetraurelia	100	5,37E-049	34833	0.229438	96.5809	Paramecium tetraurelia	Peniculida	Not annotated	Eukaryota
NODE_975_length_25439_cov_44.3313	24452	24564	-	5S ribosomal RNA	J01872.1	Paramecium tetraurelia	100	5,37E-049	25439	0.230355	92.355	Paramecium tetraurelia	Peniculida	Not annotated	Eukaryota
NODE_156_length_67655_cov_37.8939	64017	64125	-	5S ribosomal RNA	NR_075508.1	Xanthobacter autotrophicus Py2	90.11	4,27E-030	67655	0.642214	80.474	Chelatococcus sp. CO-6	Rhizobiales	Proteobacteria	Bacteria
NODE_156_length_67655_cov_37.8939	64185	66908	-	23S ribosomal RNA	CP018095.1	Chelatococcus daeguensis strain TAD1	90.825	0	67655	0.642214	80.474	Chelatococcus sp. CO-6	Rhizobiales	Proteobacteria	Bacteria
NODE_110726_length_219_cov_882.183	53	165	-	5S ribosomal RNA	J01872.1	Paramecium tetraurelia	100	5,37E-049	219	0.3379	71.8265	Paramecium tetraurelia	Peniculida	Not annotated	Eukaryota
NODE_3443_length_5489_cov_27.9263	276	1802	+	16S ribosomal RNA	JN609350.1	Uncultured bacterium clone 15-4-27	98.256	0	5489	0.487338	61.9652	Chromobacterium violaceum	Neisseriales	Proteobacteria	Bacteria
NODE_3443_length_5489_cov_27.9263	2328	5194	+	23S ribosomal RNA	CP024847.1	Neisseriaceae bacterium DSM 100970	95.028	0	5489	0.487338	61.9652	Chromobacterium violaceum	Neisseriales	Proteobacteria	Bacteria
NODE_3279_length_5916_cov_21.0798	1519	3054	+	16S ribosomal RNA	CP023877.1	Raoultella planticola strain FDAARGOS_430	99.935	0	5916	0.523327	45.18	Raoultella ornithinolytica	Enterobacteriales	Proteobacteria	Bacteria
NODE_3279_length_5916_cov_21.0798	3434	5916	+	23S ribosomal RNA (partial)	CP033817.1	Klebsiella aerogenes strain FDAARGOS_513	99.033	0	5916	0.523327	45.18	Raoultella ornithinolytica	Enterobacteriales	Proteobacteria	Bacteria
NODE_2704_length_7851_cov_17.0338	1474	2987	+	16S ribosomal RNA	MK095752.1	Chryseobacterium sp. strain FP211-J200	98.726	0	7851	0.421348	36.8933	Chryseobacterium sp. StRB126	Flavobacteriales	Bacteroidetes	Bacteria
NODE_2704_length_7851_cov_17.0338	3736	6480	+	23S ribosomal RNA	CP033929.1	Chryseobacterium indoltheticum strain ATCC 27950	97.092	0	7851	0.421348	36.8933	Chryseobacterium sp. StRB126	Flavobacteriales	Bacteroidetes	Bacteria
NODE_2704_length_7851_cov_17.0338	6658	6758	+	5S ribosomal RNA	CP034160.1	Chryseobacterium sp. H6466	100	4,61E-044	7851	0.421348	36.8933	Chryseobacterium sp. StRB126	Flavobacteriales	Bacteroidetes	Bacteria
NODE_2731_length_7721_cov_9.25981	833	1773	+	16S ribosomal RNA (partial)	GQ903131.1	Moneuplotes crassus (mitochondrion)	83.045	1,61E-063	7721	0.256314	21.2691	Moneuplotes crassus	Euplotida	Not annotated	Eukaryota
NODE_3746_length_4831_cov_7.48065	1016	1125	-	5S ribosomal RNA	CP033028.1	Agrobacterium tumefaciens strain A6	100	4,58E-049	4831	0.542745	16.7299	Rhizobium sp. IRBG74	Rhizobiales	Proteobacteria	Bacteria
NODE_3746_length_4831_cov_7.48065	1386	4162	-	23S ribosomal RNA	CP030353.1	Novosphingobium sp. P6W	91.32	0	4831	0.542745	16.7299	Rhizobium sp. IRBG74	Rhizobiales	Proteobacteria	Bacteria
NODE_14266_length_1000_cov_3.57096	25	1000	-	16S ribosomal RNA (partial)	FJ517746.1	Uncultured bacterium	84.053	0	1000	0.498	11.485	uncultured proteobacterium	Not annotated	Proteobacteria	Bacteria
NODE_12785_length_1099_cov_3.63112	383	492	-	5S ribosomal RNA	CP038266.1	Microbacterium sp. dk512	100	5,37E-049	1099	0.588717	10.7334	Microbacterium testaceum	Micrococcales	Actinobacteria	Bacteria
NODE_5011_length_3160_cov_3.76743	1	2642	-	23S ribosomal RNA	KT865802.1	Microbacterium sp. ALBL_060	98.924	0	3160	0.54557	9.16424	Microbacterium sp. 1-9	Micrococcales	Actinobacteria	Bacteria
NODE_24578_length_641_cov_3.82447	477	586	+	5S ribosomal RNA	CP030353.1	Novosphingobium sp. P6W	100	5,37E-049	641	0.528861	8.34633	Novosphingobium pentaromativorans	Sphingomonadales	Proteobacteria	Bacteria
NODE_7367_length_1912_cov_3.91008	670	1911	+	16S ribosomal RNA (partial)	KU921551.1	Microbacterium sp. strain IHBB 9573	100	0	1912	0.557008	8.21391	Microbacterium sp. CGR1	Micrococcales	Actinobacteria	Bacteria
NODE_13499_length_1049_cov_4.07202	2	1048	+	16S ribosomal RNA (partial)	EF516165.1	Uncultured bacterium	98.054	0	1049	0.545281	7.47283	uncultured bacterium	Not annotated	Not annotated	Bacteria
NODE_61858_length_317_cov_0.895833	23	131	-	5S ribosomal RNA	-				317	0.435331	1.40694	Not annotated	Not annotated	Not annotated	Not annotated

### Sheet: Vederia
Ribosomal RNA genes identified by barrnap in the preliminary assembly					BLASTn contig online				Blobology contig
Node	Start position	End position	Direction	Gene	Accession	Organism	%identity	evalue	length	GC	Coverage	Megablast best hit species	Megablast best hit order	Megablast best hit class	Megablast best hit domain
NODE_1614_length_3569_cov_1458.84_ID_633955	1265	3567	+	23S ribosomal RNA (partial)	KU761582.1	Cryptocaryon irritans isolate ND1410	83.296	0	3569	0.430092	3014.34	Cryptocaryon irritans	Not annotated	Not annotated	Eukaryota
NODE_1222_length_5978_cov_490.265_ID_633165	448	1909	+	16S ribosomal RNA	NR_117148.1	Methanocorpusculum sinense strain DSM 4274	98.632	0	5978	0.489461	1022.82	Methanocorpusculum labreanum	Methanomicrobiales	Euryarchaeota	Archaea
NODE_1222_length_5978_cov_490.265_ID_633165	2500	5384	+	23S ribosomal RNA	NR_076479.1	Methanocorpusculum labreanum strain Z	98.198	0	5978	0.489461	1022.82	Methanocorpusculum labreanum	Methanomicrobiales	Euryarchaeota	Archaea
NODE_1222_length_5978_cov_490.265_ID_633165	5715	5830	+	5S ribosomal RNA	NR_075452.1	Methanocorpusculum labreanum strain Z	94.828	2.42e-42	5978	0.489461	1022.82	Methanocorpusculum labreanum	Methanomicrobiales	Euryarchaeota	Archaea
NODE_4_length_386323_cov_114.424_ID_630725	141989	143479	-	16S ribosomal RNA	CP004403.1	Endosymbiont of Acanthamoeba sp. UWC8	89.148	0	386323	0.382121	243.716	uncultured bacterium	Not annotated	Not annotated	Bacteria
NODE_2_length_399883_cov_102.101_ID_630721	146713	149477	+	23S ribosomal RNA	CP004403.1	Endosymbiont of Acanthamoeba sp. UWC8	87.955	0	399883	0.373834	216.539	endosymbiont of Acanthamoeba sp. UWC8	Rickettsiales	Proteobacteria	Bacteria
NODE_1174_length_6540_cov_38.4234_ID_633069	444	1924	+	16S ribosomal RNA	GQ406188.1	Uncultured Firmicutes bacterium	94.158	0	6540	0.51315	78.102	Acidaminococcus intestini	Selenomonadales	Firmicutes	Bacteria
NODE_1174_length_6540_cov_38.4234_ID_633069	2725	5637	+	23S ribosomal RNA	AP019004.1	Phascolarctobacterium faecium JCM 30894	91.826	0	6540	0.51315	78.102	Acidaminococcus intestini	Selenomonadales	Firmicutes	Bacteria
NODE_1174_length_6540_cov_38.4234_ID_633069	6385	6495	+	5S ribosomal RNA	AP019004.1	Phascolarctobacterium faecium JCM 30894	94.595	1.46e-39	6540	0.51315	78.102	Acidaminococcus intestini	Selenomonadales	Firmicutes	Bacteria
NODE_1376_length_4725_cov_4.02517_ID_633473	755	832	-	5S ribosomal RNA (partial)	NR_075753.1	Thermincola potens JR	88	1.51e-14	4725	0.467725	11.3676	uncultured bacterium AD45-G12	Not annotated	Not annotated	Bacteria
NODE_1376_length_4725_cov_4.02517_ID_633473	935	3872	-	23S ribosomal RNA	CP027227.1	Victivallales bacterium CCUG 44730	83.198	0	4725	0.467725	11.3676	uncultured bacterium AD45-G12	Not annotated	Not annotated	Bacteria
NODE_1497_length_4049_cov_4.65232_ID_633715	704	3607	+	23S ribosomal RNA	CP023874.1	Raoultella planticola strain FDAARGOS_429	99.828	0	4049	0.516177	11.0012	Raoultella ornithinolytica	Enterobacteriales	Proteobacteria	Bacteria
NODE_1497_length_4049_cov_4.65232_ID_633715	3704	3814	+	5S ribosomal RNA	LR134195.1	Raoultella planticola strain NCTC13096	100	1.44e-49	4049	0.516177	11.0012	Raoultella ornithinolytica	Enterobacteriales	Proteobacteria	Bacteria
NODE_4086_length_1029_cov_4.19118_ID_638993	530	629	-	5S ribosomal RNA	EU686587.1	Uncultured bacterium AD106-G5	83.168	4.2e-15	1029	0.40622	8.04179	uncultured bacterium AD106-G5	Not annotated	Not annotated	Bacteria
NODE_2794_length_1609_cov_2.22193_ID_636359	1	1067	-	16S ribosomal RNA (partial)	AY948016.1	Uncultured bacterium clone PRD18C08	92.183	0	1609	0.463642	7.25606	uncultured bacterium	Not annotated	Not annotated	Bacteria
NODE_2200_length_2187_cov_1.89289_ID_635139	58	1705	+	23S ribosomal RNA (partial)	MG196024.1	Arcobacter defluvii strain CECT7697T	90.348	0	2187	0.469136	5.05487	Candidatus Sulfuricurvum sp. RIFRC-1	Campylobacterales	Proteobacteria	Bacteria
NODE_2514_length_1842_cov_1.61813_ID_635787	989	1098	+	5S ribosomal RNA	AB586890.1	Oxyopes sertatus	90.909	6.88e-28	1842	0.490228	4.57438	Meleagris gallopavo	Galliformes	Chordata	Eukaryota
NODE_10743_length_432_cov_1.2507_ID_652323	93	202	-	5S ribosomal RNA	CP019384.1	Vampirococcus sp. LiM chromosome	86.885	7.08e-08	432	0.402778	2.09722	Desulfobacterium autotrophicum	Desulfobacterales	Proteobacteria	Bacteria
NODE_32863_length_257_cov_0.766667_ID_696467	8	122	-	5S ribosomal RNA	CP033152.1	Malassezia restricta CBS 7877	97.391	8.66e-47	257	0.536965	1.67315	Sporisorium scitamineum	Ustilaginales	Basidiomycota	Eukaryota
NODE_30383_length_262_cov_0.72973_ID_691513	93	204	-	5S ribosomal RNA	CP033051.1	Bacillus marisflavi strain Bac144	95.536	8.72e-42	262	0.461832	1.13359	Bacillus sp. OxB-1	Bacillales	Firmicutes	Bacteria
NODE_26047_length_272_cov_0.74359_ID_682847	93	203	+	5S ribosomal RNA	CP037424.1	Acinetobacter johnsonii strain M19	100	1.44e-49	272	0.430147	1.09926	Acinetobacter baumannii	Pseudomonadales	Proteobacteria	Bacteria

### Sheet: Reticulomyxa
Ribosomal RNA genes identified by barrnap in the preliminary assembly					BLASTn contig online				Blobology contig
Node	Start position	End position	Direction	Gene	Accession	Organism	%identity	evalue	length	GC	Coverage	Megablast best hit species	Megablast best hit order	Megablast best hit class	Megablast best hit domain
3227	2409	3343	+	16S ribosomal RNA (partial)	AF508756.1	Euplotes aediculatus	100	0	6762	0.314404	133.152	Not annotated	Not annotated	Not annotated	Not annotated
3227	3426	5719	+	23S ribosomal RNA (partial)	AF223571.1	Euplotes aediculatus	99.91	0	6762	0.314404	133.152	Not annotated	Not annotated	Not annotated	Not annotated
14010	128	202	-	5S ribosomal RNA (partial)	-				1955	0.442967	115.486	Not annotated	Not annotated	Not annotated	Not annotated
3134	2336	5218	-	23S ribosomal RNA	LT607802.1	Vogesella sp. LIG4	96.61	0	6884	0.365195	108.413	Mus musculus	Rodentia	Chordata	Eukaryota
3134	5714	6896	-	16S ribosomal RNA (partial)	JN869153.1	Uncultured bacterium clone MS25	96.54	0	6884	0.365195	108.413	Mus musculus	Rodentia	Chordata	Eukaryota
11582	373	2326	+	23S ribosomal RNA (partial)	CP049919.1	Kinneretia sp. DAIF2	98.16	0	2407	0.363108	105.863	Not annotated	Not annotated	Not annotated	Not annotated
4857	946	3696	+	23S ribosomal RNA	CP004403.1	Endosymbiont of Acanthamoeba sp. UWC8	92.83	0	5157	0.336824	101.349	Not annotated	Not annotated	Not annotated	Not annotated
4857	3900	4008	+	5S ribosomal RNA	CP025989.1	Candidatus Fokinia solitaria isolate Rio ETE_ALG 3VII	83.64	0	5157	0.336824	101.349	Not annotated	Not annotated	Not annotated	Not annotated
7924	1834	3331	+	16S ribosomal RNA	CP004403.1	Endosymbiont of Acanthamoeba sp. UWC8	93.6	0	3493	0.257944	89.0933	Not annotated	Not annotated	Not annotated	Not annotated
11771	547	2281	+	23S ribosomal RNA (partial)	CP064988.1	Rhodospirillales bacterium isolate Fred_18-Q3-R57-64_MAXAC.396_cln	86.86	0	2361	0.329945	88.6679	Not annotated	Not annotated	Not annotated	Not annotated
24235	81	188	-	5S ribosomal RNA	HG996472.1	Musa acuminata subsp. malaccensis strain Doubled-haploid Pahang (DH-Pahang)	84.42	2e-09	941	0.230606	73.2317	Not annotated	Not annotated	Not annotated	Not annotated
