## Supplementary material for "Host association and intracellularity evolved multiple times independently in the *Rickettsiales*": figures_and_supplementary_materials: Supplementary_table_6_Biosynthetic pathways.xlsx

### Sheet: Sheet1
	Pyrimidine nucleotides (UTP, CTP, dCTP, dTTP)
	gene	name	eggNOG	notes	Sets of genes considered for the inclusion of an organism in the “selected organism dataset” (sufficient condition: at least 50% of genes in one of the sets below)
					Set 1 (Whole pathway)	Set 2 (common steps)
1	carA	carbamoyl phosphate synthetase small subunit	1MUB9@1224
2	carB	carbamoyl phosphate synthetase large subunit	COG0458@1
3	pyrB	aspartate carbamoyltransferase	COG0540@1
4	pyrC	dihydroorotase	COG0044@1
5	pyrD	dihydroorotate dehydrogenase	COG0167@1
6	pyrE	orotate phosphoribosyltransferase	COG0461@1
7	pyrF	orotidine-5'-phosphate decarboxylase	1MW2C@1224
8	pyrH	UMP kinase	COG0528@2
9	ndk	nucleoside diphosphate kinase	COG0105@1	This gene is involved in the synthesis of all dNTPs (from NTPs), including purines and pyrimidines. To avoid redundancy, it was included only in the pyrimidine gene set for phylogeny due to its key role in the synthesis of dTMP (thus dTTP) from UDP
10	pyrG	CTP synthetase	COG0504@2
11	nrdA	ribonucleoside-diphosphate reductase subunit alpha	COG0209@1	This gene is involved in the synthesis of all dNTPs (from NTPs), including purines and pyrimidines. To avoid redundancy, it was included only in the pyrimidine gene set for phylogeny due to its key role in the synthesis of dTMP (thus dTTP) from UDP
12	nrdB	ribonucleoside-diphosphate reductase subunit beta	COG0208@2	This gene is involved in the synthesis of all dNTPs (from NTPs), including purines and pyrimidines. To avoid redundancy, it was included only in the pyrimidine gene set for phylogeny due to its key role in the synthesis of dTMP (thus dTTP) from UDP
13	dut	dUTP diphosphatase	COG0756@1
14	thyX	thymidylate synthase (folate dependent)	COG1351@2
15	tmk	dTMP kinase	COG0125@2
	Purine nucleotides (ATP, GTP, dATP, dGTP)
	gene	name	eggNOG	notes	Sets of genes considered for the inclusion of an organism in the “selected organism dataset” (sufficient condition: at least 50% of genes in one of the sets below)
					Set 1 (Whole pathway)	Set 2 (guanine-specific steps)
1	purF	amidophosphoribosyltransferase	1MU0V@1224
2	purD	phosphoribosylamine--glycine ligase	COG0151@2
3	purN	phosphoribosylglycinamide formyltransferase	COG0299@1
4	purL	phosphoribosylformylglycinamide synthetase	COG0046@2
5	purM	phosphoribosylformylglycinamide cyclo-ligase	COG0150@2
6	purK	5-(carboxyamino)imidazole ribonucleotide synthase	1MU70@1224
7	purE	N5-carboxyaminoimidazole ribonucleotide mutase	COG0041@2
8	purC	phosphoribosylaminoimidazole-succinocarboxamide synthase	COG0152@1
9	purB	Bifunctional 5'-phosphoribosyl-4-(N-succinocarboxamide)-5-aminoimidazole/adenylosuccinate lyase	COG0015@1
10	purH	bifunctional AICAR transformylase/IMP cyclohydrolase	COG0138@2
11	guaB	inosine 5'-monophosphate dehydrogenase	COG0516@1
12	guaA	xanthosine-5'-phosphate:L-glutamine amido-ligase	COG0519@1
13	gmk	guanylate kinase	COG0194@1
14	purA	adenylosuccinate synthetase	COG0104@2
15	adk	adenylate kinase	COG0563@1
	Arginine
	gene	name	eggNOG	notes	Sets of genes considered for the inclusion of an organism in the “selected organism dataset” (sufficient condition: at least 50% of genes in one of the sets below)
					Set 1 (Whole pathway)
1	argJ	Bifunctional N-acetylglutamate synthase/acetylornithine deacetylase	COG1364@2
2	argB	acetylglutamate kinase	COG0548@2
3	argC	N-acetylglutamylphosphate reductase	COG0002@1
4	argD	N-acetylornithine aminotransferase	COG4992@1
5	argF	ornithine carbamoyltransferase	COG0078@2
6	argG	argininosuccinate synthetase	COG0137@1
7	argH	argininosuccinate lyase	COG0165@2
	Serine
	gene	name	eggNOG	notes	Sets of genes considered for the inclusion of an organism in the “selected organism dataset” (sufficient condition: at least 50% of genes in one of the sets below)
					Set 1 (Whole pathway)
1	serA	D-3-phosphoglycerate dehydrogenase	COG0111@2
2	serC	3-phosphoserine aminotransferase	COG1932@1
3	serB	phosphoserine phosphatase	COG0560@2
	Proline
	gene	name	eggNOG	notes	Sets of genes considered for the inclusion of an organism in the “selected organism dataset” (sufficient condition: at least 50% of genes in one of the sets below)
					Set 1 (Whole pathway)*
1	proB	glutamate 5-kinase	1MUBG@1224
2	proA	glutamate-5-semialdehyde dehydrogenase	COG0014@2
3	proC	pyrroline-5-carboxylate reductase	COG0345@2			*in case of proline, all included organisms fullfilled the condition, so no alternative “selected organism dataset” was built
	Histidine
	gene	name	eggNOG	notes	Sets of genes considered for the inclusion of an organism in the “selected organism dataset” (sufficient condition: at least 50% of genes in one of the sets below)
					Set 1 (Whole pathway)
1	hisG	ATP phosphoribosyltransferase	COG0040@2
2	hisI	bifunctional phosphoribosyl-ATP pyrophosphatase/phosphoribosyl-AMP cyclohydrolase	COG0139@1
3	hisA	1-(5-phosphoribosyl)-5-[(5-phosphoribosylamino)methylideneamino]imidazole-4-carboxamide isomerase	COG0106@2
4	hisF	imidazole glycerol phosphate synthase subunit	COG0107@2
5	hisH	imidazole glycerol phosphate synthase subunit	COG0118@2
6	hisB(C-terminal)	imidazoleglycerol-phosphate dehydratase	1MWBS@1224
7	hisC	histidinol-phosphate aminotransferase	COG0079@2
8	hisN/hisB (N-terminal)	histidinol-phosphatase	COG0241@2
9	hisD	histidinol dehydrogenase	COG0141@2
	Cysteine
	gene	name	eggNOG	notes	Sets of genes considered for the inclusion of an organism in the “selected organism dataset” (sufficient condition: at least 50% of genes in one of the sets below)
					Set 1 (Whole pathway)	Set2 (final gene)
1	cysN	sulfate adenylyltransferase subunit	COG2895@2
2	cysD	sulfate adenylyltransferase subunit	COG0175@2
3	cysC	adenylyl-sulfate kinase	COG0529@2
4	cysH	phosphoadenosine phosphosulfate reductase	COG0175@2
5	cysJ	assimilatory sulfite reductase subunit	COG0369@2
6	cysI	assimilatory sulfite reductase subunit	COG0155@2
7	cysE	serine acetyltransferase	COG1045@1
8	cysKM	O-acetylserine sulfhydrylase	COG0031@1
	Branched-chain (Isoleucine, Valine, Leucine)
	gene	name	eggNOG	notes	Sets of genes considered for the inclusion of an organism in the “selected organism dataset” (sufficient condition: at least 50% of genes in one of the sets below)
					Set 1 (Whole pathway)	Set 2 (common steps)	Set 3 (leucine-specific steps)
1	ilvA	threonine deaminase	COG1171@2
2	ilvIB	acetolactate/acetohydroxybutanoate synthase large subunit	COG0028@2
3	ilvH	acetolactate/acetohydroxybutanoate synthase small subunit	1RAGN@1224
4	ilvC	(R)-2,3-dihydroxy-3-methylpentanoate/(2R)-2,3-dihydroxy-3-methylbutanoate:NADP+ oxidoreductase	COG0059@2
5	ilvD	2,3-dihydroxy-3-methylvalerate hydro-lyase/2,3-dihydroxy-isovalerate dehydratase	COG0129@2
#	ilvE	isoleucine/valine transaminase	COG0115@1	this orthogroup was not considered for phylogeny due to multiple paraloguous members
6	cimA	citramalate synthase	COG0119@2
7	leuA	2-isopropylmalate synthase	COG0119@2
8	leuC	(2S)-2-isopropylmalate (citramalate?) hydro-lyase large subunit	COG0065@2
9	leuD	(2S)-2-isopropylmalate (citramalate?) hydro-lyase small subunit	COG0066@2
10	leuB	3-isopropylmalate (erythro-methylmalate?) dehydrogenase	COG0473@2
	Aromatic (Tyrosine, Phenylalanine, Tryptophan)
	gene	name	eggNOG	notes	Sets of genes considered for the inclusion of an organism in the “selected organism dataset” (sufficient condition: at least 50% of genes in one of the sets below)
					Set 1 (Whole pathway)	Set 2 (tryptophan-specific steps)	Set 3 (phenylalanine-specific step)	Set 4 (tyrosine-specific step)
1	aroF	3-deoxy-7-phosphoheptulonate synthase	COG3200@1
2	aroB	3-dehydroquinate synthase	COG0337@1
3	aroQ	3-dehydroquinate dehydratase	COG0757@1
4	aroE	shikimate dehydrogenase	COG0169@1
5	aroK	shikimate kinase	COG0703@1
6	aroA	3-phosphoshikimate 1-carboxyvinyltransferase	COG0128@2
7	aroC	chorismate synthase	COG0082@2
8	trpE	anthranilate synthase	COG0147@2
9	trpD	anthranilate phosphoribosyl transferase	COG0547@2
10	trpF	phosphoribosylanthranilate isomerase	COG0135@2
11	trpC	indole-3-glycerol phosphate synthase	1MW5K@1224
12	trpA	indoleglycerol phosphate aldolase	COG0159@2
13	trpB	tryptophan synthase	COG0133@2
#	pheA/tyrA	chorismate mutase	COG1605@2	this orthogroup was not considered for phylogeny due to multiple paraloguous memberrs
14	pheA	chorismate mutase	COG0077@2
15	tyrA	prephenate dehydrogenase	COG0287@2
#	tyrB	tyrosine/phenylalanine aminotransferase	1MUT0@1224	this orthogroup was not considered for phylogeny due to multiple paraloguous memberrs
	Lysine, Methionine, Threonine
	gene	name	eggNOG	notes	Sets of genes considered for the inclusion of an organism in the “selected organism dataset” (sufficient condition: at least 50% of genes in one of the sets below)
					Set 1 (Whole pathway)	Set 2 (threonine-specific steps)	Set 3 (lysine-specific steps, mandatorily including lysA, since all previos steps produce the diaminopimelate component of peptidoglycan)	Set 4 (minimal methionine-specific steps)
1	lysC/thrA (N-terminal)/metL (N-terminal)	aspartate kinase	COG0527@1
2	asd	aspartate-semialdehyde dehydrogenase	COG0136@2
3	thrA (C-terminal)/metL (C-terminal)	homoserine dehydrogenase	COG0460@2
4	thrB	homoserine kinase	COG2334@2
5	thrC	threonine synthase	COG0498@1
6	dapA	4-hydroxy-tetrahydrodipicolinate synthase	COG0329@1
7	dapB	4-hydroxy-tetrahydrodipicolinate reductase	COG0289@2
8	dapD	tetrahydrodipicolinate succinylase	1MU0Y@1224
9	dapE	succinyl-diaminopimelate desuccinylase	COG0624@1
10	dapF	diaminopimelate epimerase	COG0253@1
11	lysA	diaminopimelate decarboxylase	COG0019@1
12	metXA	homoserine O-acetyltransferase	COG2021@2
13	metBCZ	cystathionine gamma-synthase /cystathionine beta-lyase/O-acylhomoserine thiolase	COG0626@1
14	metE	cobalamin-independent homocysteine transmethylase	COG0620@2
15	metH	cobalamin-dependent methionine synthase	COG0646@2
16	metW	methionine biosynthesis protein	1MVSY@1224,1QYBJ@1224	the genes assigned to two orthougroups were manually merged together
